# Prospective Fecal Microbiomics Biomarkers for Chronic Wasting Disease

**DOI:** 10.1101/2023.08.21.554213

**Authors:** Adam Didier, Maureen Bourner, Guy Kleks, Avihai Zolty, Brajendra Kumar, Tracy Nichols, Karie Durynski, Susan Bender, Michelle Gibison, Lisa Murphy, Julie C. Ellis, Dawei W. Dong, Anna Kashina

## Abstract

Chronic wasting disease (CWD) is a naturally occurring prion disease in cervids that has been rapidly proliferating in the US. Here we investigated a potential link between CWD infection and gut microbiome by analyzing 50 fecal samples obtained from CWD-positive animals of different sexes from various regions in the US, compared to 50 CWD-negative controls using high throughput sequencing of the 16S ribosomal RNA and targeted metabolomics. Our analysis reveals promising trends in the gut microbiota that could potentially be CWD-dependent, including several bacterial taxa at each rank level, as well as taxa pairs, that can differentiate between CWD-negative and CWD-positive deer. At each rank level, these taxa and taxa pairs could facilitate identification of around 70% of both the CWD-negative and the CWD-positive samples. Our results provide a potential tool for diagnostics and surveillance of CWD in the wild, as well as conceptual advances in our understanding of the disease.

**Importance:** This is a comprehensive study that tests the connection between the composition of the gut microbiome in deer in response to Chronic Wasting Disease (CWD). We analyzed 50 fecal samples obtained from CWD-positive animals compared to 50 CWD-negative controls to identify CWD-dependent changes in the gut microbiome, matched with the analysis of fecal metabolites. Our results show promising trends suggesting that fecal microbial composition can directly correspond to CWD disease status. These results point to microbial composition of the feces as a potential tool for diagnostics and surveillance of CWD in the wild, including non-invasive CWD detection in asymptomatic deer and deer habitats, and enable conceptual advances in our understanding of the disease.
