## Supplementary material for "Prospective Fecal Microbiomics Biomarkers for Chronic Wasting Disease": S1a-metadata.tsv

sample-id	BarCode	Origin	Sex	Age	CWD	Status
#q2:types	categorical	categorical	categorical	categorical	categorical	categorical
A001	14-112	Midwest_5	F	2	neg	Neg
A002	14-120	Midwest_5	F	2	neg	Neg
A003	14-143	Midwest_5	F	4	neg	Neg
A004	14-281	Midwest_5	M	1	neg	Neg
A005	14-289	Midwest_5	M	3	neg	Neg
A006	14-78	Midwest_5	F	4	neg	Neg
A007	14-83	Midwest_5	F	2	neg	Neg
A008	14-91	Midwest_5	F	1	neg	Neg
A009	14-93	Midwest_5	F	2	neg	Neg
A010	14-96	Midwest_5	F	2	neg	Neg
A011	15-217	Midwest_7	F	5	neg	Neg
A012	15-218	Midwest_7	F	1	neg	Neg
A013	15-219	Midwest_7	F	3	neg	Neg
A014	15-223	Midwest_7	F	5	neg	Neg
A015	15-225	Midwest_7	F	Unknown	neg	Neg
A016	15-227	Midwest_7	F	Unknown	neg	Neg
A017	15-233	Midwest_7	F	3	neg	Neg
A018	15-234	Midwest_7	Unknown	Unknown	neg	Neg
A019	15-235	Midwest_7	F	Unknown	neg	Neg
A020	15-236	Midwest_7	F	1	neg	Neg
A021	15-237	Midwest_7	M	1	neg	Neg
A022	15-239	Midwest_7	F	2	neg	Neg
A023	15-240	Midwest_7	F	3	neg	Neg
A024	15-241	Midwest_7	M	1	neg	Neg
A025	15-243	Midwest_7	F	1	neg	Neg
A026	17-170	Midwest_1	M	1	neg	Neg
A027	17-172	Midwest_1	M	2	neg	Neg
A028	17-294	West_3	F	Unknown	neg	Neg
A029	17-297	West_3	F	Unknown	neg	Neg
A030	17-298	West_3	F	Unknown	neg	Neg
A031	17-302	West_3	M	Unknown	neg	Neg
A032	17-303	West_3	M	Unknown	neg	Neg
A033	17-321	South_1	F	Unknown	neg	Neg
A034	17-322	South_1	F	Unknown	neg	Neg
A035	17-326	South_1	F	Unknown	neg	Neg
A036	17-333	South_1	F	Unknown	neg	Neg
A037	17-335	South_1	F	Unknown	neg	Neg
A038	17-339	South_1	F	Unknown	neg	Neg
A039	17-340	South_1	F	Unknown	neg	Neg
A040	17-341	South_1	F	Unknown	neg	Neg
A041	17-343	South_1	F	Unknown	neg	Neg
A042	17-346	South_1	F	Unknown	neg	Neg
A043	17-347	South_1	F	Unknown	neg	Neg
A044	17-354	South_1	F	Unknown	neg	Neg
A045	17-355	South_1	F	Unknown	neg	Neg
A046	17-356	South_1	F	Unknown	neg	Neg
A047	17-357	South_1	F	Unknown	neg	Neg
A048	17-358	South_1	F	Unknown	neg	Neg
A049	17-359	South_1	F	Unknown	neg	Neg
A050	17-361	South_1	F	Unknown	neg	Neg
B051	14-11	East_9	F	5	Pos	Unknown
B052	14-13	East_9	F	6	Pos	BR & LN POS
B053	14-25	Midwest_5	F	2	Pos	BR & LN POS
B054	14-26	Midwest_5	F	11	Pos	BR & LN POS
B055	14-269	Midwest_6	M	4	Pos	LN POS
B056	14-290	Midwest_5	M	2	Pos	BR & LN POS
B057	18-513	East_10	F	2	Pos	BR & LN POS
B058	14-33	Midwest_5	F	5	Pos	LN POS
B059	14-51	Midwest_5	F	4	Pos	LN POS
B060	14-52	Midwest_5	F	2	Pos	BR & LN POS
B061	14-53	Midwest_5	F	2	Pos	BR & LN POS
B062	15-285	Midwest_7	F	3	Pos	LN POS
B063	15-311	Midwest_7	M	3	Pos	LN POS
B064	15-319	Midwest_7	F	3	Pos	BR & LN POS
B065	15-330	Midwest_7	F	1	Pos	LN POS
B066	16-143	Midwest_4	F	4	Pos	LN POS
B067	16-24	Midwest_4	F	1	Pos	BR & LN POS
B068	16-29	Midwest_4	F	2	Pos	LN POS
B069	16-38	Midwest_4	F	2	Pos	BR & LN POS
B070	16-95	Midwest_4	F	2	Pos	BR & LN POS
B071	17-204	South_2	M	4	Pos	BR & LN POS
B072	17-235	East_1	F	1	Pos	LN POS
B073	17-248	East_1	F	6	Pos	BR & LN POS
B074	17-253	East_1	F	Unknown	Pos	BR & LN POS
B075	17-327	South_1	M	Unknown	Pos	LN POS
B076	17-329	South_1	F	Unknown	Pos	LN POS
B077	17-330	South_1	F	Unknown	Pos	LN POS
B078	17-371	South_1	F	Unknown	Pos	LN POS
B079	18-202	South_5	M	3	Pos	LN POS
B080	18-207	South_5	M	3	Pos	LN POS
B081	18-208	South_5	M	3	Pos	BR & LN POS
B082	18-209	South_5	M	3	Pos	BR & LN POS
B083	18-215	South_5	F	8	Pos	BR & LN POS
B084	18-247	South_5	F	4	Pos	BR & LN POS
B085	18-248	South_5	F	2	Pos	LN POS
B086	18-276	South_5	F	3	Pos	LN POS
B087	18-290	South_5	F	4	Pos	LN POS
B088	18-294	South_5	F	3	Pos	BR & LN POS
B089	18-295	South_5	M	1	Pos	LN POS
B090	18-307	South_5	F	9	Pos	LN POS
B091	18-445	East_10	F	3	Pos	BR & LN POS
B092	18-458	East_10	F	6	Pos	LN POS
B093	18-459	East_10	F	2	Pos	LN POS
B094	18-460	East_10	F	3	Pos	LN POS
B095	18-467	East_10	F	3	Pos	BR & LN POS
B096	18-470	East_10	F	2	Pos	LN POS
B097	18-472	East_10	F	3	Pos	BR & LN POS
B098	18-478	East_10	M	3	Pos	BR & LN POS
B099	18-480	East_10	M	3	Pos	BR & LN POS
B100	18-506	East_10	F	2	Pos	LN POS
