## Supplementary material for "Prospective Fecal Microbiomics Biomarkers for Chronic Wasting Disease": S1b-reads-information.tsv

Sample-id	Forward-raw-read-file-name	Reverse-raw-read-file-name	Total Raw Read	QC Passed	Unjoined Pairs	Chimeric	Total Passed	Unclassified Sequences	Microbial Sequences
A001	1_S1_L001_R1_001.fastq.gz	1_S1_L001_R2_001.fastq.gz	86498 (100%)	84868 (98.12%)	7233 (8.36%)	1721 (1.99%)	75914 (87.76%)	323 (0.37%)	75591 (87.39%)
A002	2_S2_L001_R1_001.fastq.gz	2_S2_L001_R2_001.fastq.gz	126732 (100%)	124783 (98.46%)	8892 (7.02%)	6505 (5.13%)	109386 (86.31%)	796 (0.63%)	108590 (85.68%)
A003	3_S3_L001_R1_001.fastq.gz	3_S3_L001_R2_001.fastq.gz	73196 (100%)	71852 (98.16%)	5761 (7.87%)	3454 (4.72%)	62637 (85.57%)	229 (0.31%)	62408 (85.26%)
A004	4_S4_L001_R1_001.fastq.gz	4_S4_L001_R2_001.fastq.gz	111775 (100%)	109772 (98.21%)	7744 (6.93%)	4237 (3.79%)	97791 (87.49%)	206 (0.18%)	97585 (87.30%)
A005	5_S5_L001_R1_001.fastq.gz	5_S5_L001_R2_001.fastq.gz	112677 (100%)	110869 (98.40%)	8538 (7.58%)	3968 (3.52%)	98363 (87.30%)	1043 (0.93%)	97320 (86.37%)
A006	6_S6_L001_R1_001.fastq.gz	6_S6_L001_R2_001.fastq.gz	104430 (100%)	102523 (98.17%)	7658 (7.33%)	3434 (3.29%)	91431 (87.55%)	85 (0.08%)	91346 (87.47%)
A007	7_S7_L001_R1_001.fastq.gz	7_S7_L001_R2_001.fastq.gz	101231 (100%)	99085 (97.88%)	7723 (7.63%)	13860 (13.69%)	77502 (76.56%)	550 (0.54%)	76952 (76.02%)
A008	8_S8_L001_R1_001.fastq.gz	8_S8_L001_R2_001.fastq.gz	111387 (100%)	109456 (98.27%)	8351 (7.50%)	3494 (3.14%)	97611 (87.63%)	1149 (1.03%)	96462 (86.60%)
A009	9_S9_L001_R1_001.fastq.gz	9_S9_L001_R2_001.fastq.gz	131353 (100%)	129442 (98.55%)	9574 (7.29%)	4622 (3.52%)	115246 (87.74%)	231 (0.18%)	115015 (87.56%)
A010	10_S10_L001_R1_001.fastq.gz	10_S10_L001_R2_001.fastq.gz	67598 (100%)	66548 (98.45%)	4776 (7.07%)	2932 (4.34%)	58840 (87.04%)	266 (0.39%)	58574 (86.65%)
A011	11_S11_L001_R1_001.fastq.gz	11_S11_L001_R2_001.fastq.gz	107697 (100%)	105658 (98.11%)	8609 (7.99%)	2785 (2.59%)	94264 (87.53%)	842 (0.78%)	93422 (86.75%)
A012	12_S12_L001_R1_001.fastq.gz	12_S12_L001_R2_001.fastq.gz	108621 (100%)	106858 (98.38%)	7731 (7.12%)	3173 (2.92%)	95954 (88.34%)	1111 (1.02%)	94843 (87.32%)
A013	13_S13_L001_R1_001.fastq.gz	13_S13_L001_R2_001.fastq.gz	100544 (100%)	98666 (98.13%)	8130 (8.09%)	1442 (1.43%)	89094 (88.61%)	3352 (3.33%)	85742 (85.28%)
A014	14_S14_L001_R1_001.fastq.gz	14_S14_L001_R2_001.fastq.gz	100959 (100%)	99343 (98.40%)	7114 (7.05%)	2037 (2.02%)	90192 (89.34%)	1098 (1.09%)	89094 (88.25%)
A015	15_S15_L001_R1_001.fastq.gz	15_S15_L001_R2_001.fastq.gz	126732 (100%)	124086 (97.91%)	9616 (7.59%)	3226 (2.55%)	111244 (87.78%)	211 (0.17%)	111033 (87.61%)
A016	16_S16_L001_R1_001.fastq.gz	16_S16_L001_R2_001.fastq.gz	103954 (100%)	101961 (98.08%)	7052 (6.78%)	2388 (2.30%)	92520 (89.00%)	490 (0.47%)	92030 (88.53%)
A017	17_S17_L001_R1_001.fastq.gz	17_S17_L001_R2_001.fastq.gz	66244 (100%)	65129 (98.32%)	4698 (7.09%)	1751 (2.64%)	58680 (88.58%)	203 (0.31%)	58477 (88.28%)
A018	18_S18_L001_R1_001.fastq.gz	18_S18_L001_R2_001.fastq.gz	60817 (100%)	59616 (98.03%)	4436 (7.29%)	452 (0.74%)	54728 (89.99%)	45 (0.07%)	54683 (89.91%)
A019	19_S19_L001_R1_001.fastq.gz	19_S19_L001_R2_001.fastq.gz	96014 (100%)	94087 (97.99%)	7247 (7.55%)	1380 (1.44%)	85460 (89.01%)	800 (0.83%)	84660 (88.17%)
A020	20_S20_L001_R1_001.fastq.gz	20_S20_L001_R2_001.fastq.gz	92326 (100%)	90392 (97.91%)	6677 (7.23%)	2056 (2.23%)	81659 (88.45%)	353 (0.38%)	81306 (88.06%)
A021	21_S21_L001_R1_001.fastq.gz	21_S21_L001_R2_001.fastq.gz	112501 (100%)	109942 (97.73%)	9533 (8.47%)	2235 (1.99%)	98174 (87.27%)	193 (0.17%)	97981 (87.09%)
A022	22_S22_L001_R1_001.fastq.gz	22_S22_L001_R2_001.fastq.gz	77424 (100%)	75275 (97.22%)	7469 (9.65%)	1521 (1.96%)	66285 (85.61%)	458 (0.59%)	65827 (85.02%)
A023	23_S23_L001_R1_001.fastq.gz	23_S23_L001_R2_001.fastq.gz	103370 (100%)	101426 (98.12%)	7828 (7.57%)	2039 (1.97%)	91558 (88.57%)	546 (0.53%)	91012 (88.04%)
A024	24_S24_L001_R1_001.fastq.gz	24_S24_L001_R2_001.fastq.gz	105273 (100%)	103671 (98.48%)	6845 (6.50%)	3019 (2.87%)	93807 (89.11%)	1612 (1.53%)	92195 (87.58%)
A025	25_S25_L001_R1_001.fastq.gz	25_S25_L001_R2_001.fastq.gz	61274 (100%)	60030 (97.97%)	4706 (7.68%)	583 (0.95%)	54741 (89.34%)	715 (1.17%)	54026 (88.17%)
A026	26_S26_L001_R1_001.fastq.gz	26_S26_L001_R2_001.fastq.gz	110972 (100%)	108876 (98.11%)	8363 (7.54%)	4377 (3.94%)	96136 (86.63%)	966 (0.87%)	95170 (85.76%)
A027	27_S27_L001_R1_001.fastq.gz	27_S27_L001_R2_001.fastq.gz	121641 (100%)	119180 (97.98%)	9283 (7.63%)	3914 (3.22%)	105983 (87.13%)	890 (0.73%)	105093 (86.40%)
A028	28_S28_L001_R1_001.fastq.gz	28_S28_L001_R2_001.fastq.gz	54872 (100%)	53339 (97.21%)	6481 (11.81%)	1207 (2.20%)	45651 (83.20%)	213 (0.39%)	45438 (82.81%)
A029	29_S29_L001_R1_001.fastq.gz	29_S29_L001_R2_001.fastq.gz	132097 (100%)	129514 (98.04%)	10754 (8.14%)	4553 (3.45%)	114207 (86.46%)	1271 (0.96%)	112936 (85.49%)
A030	30_S30_L001_R1_001.fastq.gz	30_S30_L001_R2_001.fastq.gz	66511 (100%)	65246 (98.10%)	6676 (10.04%)	1922 (2.89%)	56648 (85.17%)	1289 (1.94%)	55359 (83.23%)
A031	31_S31_L001_R1_001.fastq.gz	31_S31_L001_R2_001.fastq.gz	122139 (100%)	119613 (97.93%)	10418 (8.53%)	2159 (1.77%)	107035 (87.63%)	757 (0.62%)	106278 (87.01%)
A032	32_S32_L001_R1_001.fastq.gz	32_S32_L001_R2_001.fastq.gz	117571 (100%)	115385 (98.14%)	8438 (7.18%)	2215 (1.88%)	104732 (89.08%)	762 (0.65%)	103970 (88.43%)
A033	33_S33_L001_R1_001.fastq.gz	33_S33_L001_R2_001.fastq.gz	70946 (100%)	69517 (97.99%)	5121 (7.22%)	2049 (2.89%)	62347 (87.88%)	442 (0.62%)	61905 (87.26%)
A034	34_S34_L001_R1_001.fastq.gz	34_S34_L001_R2_001.fastq.gz	116250 (100%)	114477 (98.47%)	7776 (6.69%)	1780 (1.53%)	104921 (90.25%)	448 (0.39%)	104473 (89.87%)
A035	35_S35_L001_R1_001.fastq.gz	35_S35_L001_R2_001.fastq.gz	119173 (100%)	117043 (98.21%)	8258 (6.93%)	3146 (2.64%)	105639 (88.64%)	817 (0.69%)	104822 (87.96%)
A036	36_S36_L001_R1_001.fastq.gz	36_S36_L001_R2_001.fastq.gz	128049 (100%)	126034 (98.43%)	8277 (6.46%)	3308 (2.58%)	114449 (89.38%)	919 (0.72%)	113530 (88.66%)
A037	37_S37_L001_R1_001.fastq.gz	37_S37_L001_R2_001.fastq.gz	126009 (100%)	123990 (98.40%)	8372 (6.64%)	3305 (2.62%)	112311 (89.13%)	1189 (0.94%)	111122 (88.19%)
A038	38_S38_L001_R1_001.fastq.gz	38_S38_L001_R2_001.fastq.gz	126505 (100%)	124560 (98.46%)	8110 (6.41%)	5010 (3.96%)	111440 (88.09%)	825 (0.65%)	110615 (87.44%)
A039	39_S39_L001_R1_001.fastq.gz	39_S39_L001_R2_001.fastq.gz	132224 (100%)	129784 (98.15%)	9083 (6.87%)	3704 (2.80%)	116997 (88.48%)	1575 (1.19%)	115422 (87.29%)
A040	40_S40_L001_R1_001.fastq.gz	40_S40_L001_R2_001.fastq.gz	104294 (100%)	102694 (98.47%)	6425 (6.16%)	2976 (2.85%)	93293 (89.45%)	1098 (1.05%)	92195 (88.40%)
A041	41_S41_L001_R1_001.fastq.gz	41_S41_L001_R2_001.fastq.gz	141765 (100%)	139574 (98.45%)	9531 (6.72%)	4658 (3.29%)	125384 (88.44%)	1346 (0.95%)	124038 (87.50%)
A042	42_S42_L001_R1_001.fastq.gz	42_S42_L001_R2_001.fastq.gz	119636 (100%)	117743 (98.42%)	7958 (6.65%)	3669 (3.07%)	106116 (88.70%)	967 (0.81%)	105149 (87.89%)
A043	43_S43_L001_R1_001.fastq.gz	43_S43_L001_R2_001.fastq.gz	134862 (100%)	132450 (98.21%)	10116 (7.50%)	3696 (2.74%)	118636 (87.97%)	1419 (1.05%)	117217 (86.92%)
A044	44_S44_L001_R1_001.fastq.gz	44_S44_L001_R2_001.fastq.gz	116878 (100%)	114648 (98.09%)	8386 (7.18%)	3446 (2.95%)	102815 (87.97%)	628 (0.54%)	102187 (87.43%)
A045	45_S45_L001_R1_001.fastq.gz	45_S45_L001_R2_001.fastq.gz	124324 (100%)	122376 (98.43%)	8592 (6.91%)	6677 (5.37%)	107107 (86.15%)	863 (0.69%)	106244 (85.46%)
A046	46_S46_L001_R1_001.fastq.gz	46_S46_L001_R2_001.fastq.gz	134519 (100%)	132342 (98.38%)	9189 (6.83%)	4303 (3.20%)	118850 (88.35%)	1044 (0.78%)	117806 (87.58%)
A047	47_S47_L001_R1_001.fastq.gz	47_S47_L001_R2_001.fastq.gz	108392 (100%)	106348 (98.11%)	7732 (7.13%)	3407 (3.14%)	95209 (87.84%)	123 (0.11%)	95086 (87.72%)
A048	48_S48_L001_R1_001.fastq.gz	48_S48_L001_R2_001.fastq.gz	103099 (100%)	101290 (98.25%)	7114 (6.90%)	3029 (2.94%)	91147 (88.41%)	513 (0.50%)	90634 (87.91%)
A049	49_S49_L001_R1_001.fastq.gz	49_S49_L001_R2_001.fastq.gz	132499 (100%)	130167 (98.24%)	9340 (7.05%)	4071 (3.07%)	116756 (88.12%)	473 (0.36%)	116283 (87.76%)
A050	50_S50_L001_R1_001.fastq.gz	50_S50_L001_R2_001.fastq.gz	94835 (100%)	93373 (98.46%)	5678 (5.99%)	3166 (3.34%)	84528 (89.13%)	721 (0.76%)	83807 (88.37%)
B051	51_S54_L001_R1_001.fastq.gz	51_S54_L001_R2_001.fastq.gz	113663 (100%)	111700 (98.27%)	7900 (6.95%)	4162 (3.66%)	99638 (87.66%)	990 (0.87%)	98648 (86.79%)
B052	52_S55_L001_R1_001.fastq.gz	52_S55_L001_R2_001.fastq.gz	97991 (100%)	96160 (98.13%)	7492 (7.65%)	2513 (2.56%)	86155 (87.92%)	591 (0.60%)	85564 (87.32%)
B053	53_S56_L001_R1_001.fastq.gz	53_S56_L001_R2_001.fastq.gz	99593 (100%)	98218 (98.62%)	7306 (7.34%)	3465 (3.48%)	87447 (87.80%)	371 (0.37%)	87076 (87.43%)
B054	54_S57_L001_R1_001.fastq.gz	54_S57_L001_R2_001.fastq.gz	82617 (100%)	81210 (98.30%)	6570 (7.95%)	2328 (2.82%)	72311 (87.53%)	598 (0.72%)	71713 (86.80%)
B055	55_S58_L001_R1_001.fastq.gz	55_S58_L001_R2_001.fastq.gz	101469 (100%)	99813 (98.37%)	6954 (6.85%)	4327 (4.26%)	88532 (87.25%)	23 (0.02%)	88509 (87.23%)
B056	56_S59_L001_R1_001.fastq.gz	56_S59_L001_R2_001.fastq.gz	114662 (100%)	112671 (98.26%)	8126 (7.09%)	4195 (3.66%)	100350 (87.52%)	332 (0.29%)	100018 (87.23%)
B057	57_S60_L001_R1_001.fastq.gz	57_S60_L001_R2_001.fastq.gz	105587 (100%)	103923 (98.42%)	6745 (6.39%)	4522 (4.28%)	92656 (87.75%)	1002 (0.95%)	91654 (86.80%)
B058	58_S61_L001_R1_001.fastq.gz	58_S61_L001_R2_001.fastq.gz	85955 (100%)	84172 (97.93%)	6061 (7.05%)	2863 (3.33%)	75248 (87.54%)	113 (0.13%)	75135 (87.41%)
B059	59_S62_L001_R1_001.fastq.gz	59_S62_L001_R2_001.fastq.gz	108365 (100%)	106305 (98.10%)	8755 (8.08%)	2759 (2.55%)	94791 (87.47%)	357 (0.33%)	94434 (87.14%)
B060	60_S63_L001_R1_001.fastq.gz	60_S63_L001_R2_001.fastq.gz	93340 (100%)	91868 (98.42%)	6359 (6.81%)	4214 (4.51%)	81293 (87.09%)	241 (0.26%)	81052 (86.84%)
B061	61_S64_L001_R1_001.fastq.gz	61_S64_L001_R2_001.fastq.gz	107289 (100%)	105573 (98.40%)	8446 (7.87%)	3500 (3.26%)	93627 (87.27%)	373 (0.35%)	93254 (86.92%)
B062	62_S65_L001_R1_001.fastq.gz	62_S65_L001_R2_001.fastq.gz	111631 (100%)	109823 (98.38%)	7342 (6.58%)	1870 (1.68%)	100611 (90.13%)	1976 (1.77%)	98635 (88.36%)
B063	63_S66_L001_R1_001.fastq.gz	63_S66_L001_R2_001.fastq.gz	110966 (100%)	109044 (98.27%)	7307 (6.58%)	3203 (2.89%)	98533 (88.80%)	972 (0.88%)	97561 (87.92%)
B064	64_S67_L001_R1_001.fastq.gz	64_S67_L001_R2_001.fastq.gz	89120 (100%)	87687 (98.39%)	6158 (6.91%)	2986 (3.35%)	78543 (88.13%)	587 (0.66%)	77956 (87.47%)
B065	65_S68_L001_R1_001.fastq.gz	65_S68_L001_R2_001.fastq.gz	105391 (100%)	103707 (98.40%)	7121 (6.76%)	3433 (3.26%)	93153 (88.39%)	841 (0.80%)	92312 (87.59%)
B066	66_S69_L001_R1_001.fastq.gz	66_S69_L001_R2_001.fastq.gz	91973 (100%)	90344 (98.23%)	7324 (7.96%)	3323 (3.61%)	79697 (86.65%)	204 (0.22%)	79493 (86.43%)
B067	67_S70_L001_R1_001.fastq.gz	67_S70_L001_R2_001.fastq.gz	56860 (100%)	56114 (98.69%)	3526 (6.20%)	4009 (7.05%)	48579 (85.44%)	1139 (2.00%)	47440 (83.43%)
B068	68_S71_L001_R1_001.fastq.gz	68_S71_L001_R2_001.fastq.gz	115769 (100%)	113686 (98.20%)	8005 (6.91%)	3876 (3.35%)	101805 (87.94%)	804 (0.69%)	101001 (87.24%)
B069	69_S72_L001_R1_001.fastq.gz	69_S72_L001_R2_001.fastq.gz	233524 (100%)	230446 (98.68%)	14280 (6.12%)	5844 (2.50%)	210322 (90.06%)	4053 (1.74%)	206269 (88.33%)
B070	70_S73_L001_R1_001.fastq.gz	70_S73_L001_R2_001.fastq.gz	46382 (100%)	45501 (98.10%)	3327 (7.17%)	1951 (4.21%)	40223 (86.72%)	86 (0.19%)	40137 (86.54%)
B071	71_S74_L001_R1_001.fastq.gz	71_S74_L001_R2_001.fastq.gz	103427 (100%)	101705 (98.34%)	7134 (6.90%)	2373 (2.29%)	92198 (89.14%)	1019 (0.99%)	91179 (88.16%)
B072	72_S75_L001_R1_001.fastq.gz	72_S75_L001_R2_001.fastq.gz	108359 (100%)	106737 (98.50%)	7396 (6.83%)	2964 (2.74%)	96377 (88.94%)	1699 (1.57%)	94678 (87.37%)
B073	73_S76_L001_R1_001.fastq.gz	73_S76_L001_R2_001.fastq.gz	117089 (100%)	114765 (98.02%)	8612 (7.36%)	3393 (2.90%)	102760 (87.76%)	1639 (1.40%)	101121 (86.36%)
B074	74_S77_L001_R1_001.fastq.gz	74_S77_L001_R2_001.fastq.gz	105325 (100%)	103637 (98.40%)	7293 (6.92%)	2886 (2.74%)	93458 (88.73%)	1534 (1.46%)	91924 (87.28%)
B075	75_S78_L001_R1_001.fastq.gz	75_S78_L001_R2_001.fastq.gz	119936 (100%)	117726 (98.16%)	8801 (7.34%)	3701 (3.09%)	105224 (87.73%)	775 (0.65%)	104449 (87.09%)
B076	76_S79_L001_R1_001.fastq.gz	76_S79_L001_R2_001.fastq.gz	56872 (100%)	55817 (98.14%)	3650 (6.42%)	3384 (5.95%)	48783 (85.78%)	566 (1.00%)	48217 (84.78%)
B077	77_S80_L001_R1_001.fastq.gz	77_S80_L001_R2_001.fastq.gz	151364 (100%)	148892 (98.37%)	10498 (6.94%)	3367 (2.22%)	135026 (89.21%)	1136 (0.75%)	133890 (88.46%)
B078	78_S81_L001_R1_001.fastq.gz	78_S81_L001_R2_001.fastq.gz	248119 (100%)	244140 (98.40%)	15827 (6.38%)	8608 (3.47%)	219705 (88.55%)	1699 (0.68%)	218006 (87.86%)
B079	79_S82_L001_R1_001.fastq.gz	79_S82_L001_R2_001.fastq.gz	240582 (100%)	236193 (98.18%)	17099 (7.11%)	13563 (5.64%)	205531 (85.43%)	211 (0.09%)	205320 (85.34%)
B080	80_S83_L001_R1_001.fastq.gz	80_S83_L001_R2_001.fastq.gz	261146 (100%)	255518 (97.84%)	18559 (7.11%)	11364 (4.35%)	225595 (86.39%)	521 (0.20%)	225074 (86.19%)
B081	81_S84_L001_R1_001.fastq.gz	81_S84_L001_R2_001.fastq.gz	277096 (100%)	272270 (98.26%)	18292 (6.60%)	8556 (3.09%)	245422 (88.57%)	319 (0.12%)	245103 (88.45%)
B082	82_S85_L001_R1_001.fastq.gz	82_S85_L001_R2_001.fastq.gz	99245 (100%)	97076 (97.81%)	7536 (7.59%)	1416 (1.43%)	88124 (88.79%)	665 (0.67%)	87459 (88.12%)
B083	83_S86_L001_R1_001.fastq.gz	83_S86_L001_R2_001.fastq.gz	128605 (100%)	126406 (98.29%)	8791 (6.84%)	9838 (7.65%)	107775 (83.80%)	665 (0.52%)	107110 (83.29%)
B084	84_S87_L001_R1_001.fastq.gz	84_S87_L001_R2_001.fastq.gz	65076 (100%)	64010 (98.36%)	4083 (6.27%)	5335 (8.20%)	54592 (83.89%)	485 (0.75%)	54107 (83.14%)
B085	85_S88_L001_R1_001.fastq.gz	85_S88_L001_R2_001.fastq.gz	120788 (100%)	118530 (98.13%)	8257 (6.84%)	7014 (5.81%)	103259 (85.49%)	453 (0.38%)	102806 (85.11%)
B086	86_S89_L001_R1_001.fastq.gz	86_S89_L001_R2_001.fastq.gz	113365 (100%)	111094 (98.00%)	8103 (7.15%)	3475 (3.07%)	99516 (87.78%)	2034 (1.79%)	97482 (85.99%)
B087	87_S90_L001_R1_001.fastq.gz	87_S90_L001_R2_001.fastq.gz	114155 (100%)	112063 (98.17%)	8104 (7.10%)	3962 (3.47%)	99997 (87.60%)	1104 (0.97%)	98893 (86.63%)
B088	88_S91_L001_R1_001.fastq.gz	88_S91_L001_R2_001.fastq.gz	90443 (100%)	88768 (98.15%)	6578 (7.27%)	2301 (2.54%)	79889 (88.33%)	1052 (1.16%)	78837 (87.17%)
B089	89_S92_L001_R1_001.fastq.gz	89_S92_L001_R2_001.fastq.gz	45530 (100%)	44915 (98.65%)	3596 (7.90%)	3483 (7.65%)	37836 (83.10%)	185 (0.41%)	37651 (82.69%)
B090	90_S93_L001_R1_001.fastq.gz	90_S93_L001_R2_001.fastq.gz	48533 (100%)	47711 (98.31%)	3602 (7.42%)	1201 (2.47%)	42908 (88.41%)	56 (0.12%)	42852 (88.29%)
B091	91_S94_L001_R1_001.fastq.gz	91_S94_L001_R2_001.fastq.gz	49083 (100%)	48359 (98.52%)	3205 (6.53%)	1920 (3.91%)	43234 (88.08%)	523 (1.07%)	42711 (87.02%)
B092	92_S95_L001_R1_001.fastq.gz	92_S95_L001_R2_001.fastq.gz	41907 (100%)	41286 (98.52%)	2876 (6.86%)	833 (1.99%)	37577 (89.67%)	684 (1.63%)	36893 (88.04%)
B093	93_S96_L001_R1_001.fastq.gz	93_S96_L001_R2_001.fastq.gz	45826 (100%)	45145 (98.51%)	3183 (6.95%)	1114 (2.43%)	40848 (89.14%)	597 (1.30%)	40251 (87.83%)
B094	94_S97_L001_R1_001.fastq.gz	94_S97_L001_R2_001.fastq.gz	103088 (100%)	101459 (98.42%)	6603 (6.41%)	4811 (4.67%)	90044 (87.35%)	1598 (1.55%)	88446 (85.80%)
B095	95_S98_L001_R1_001.fastq.gz	95_S98_L001_R2_001.fastq.gz	176465 (100%)	173722 (98.45%)	11709 (6.64%)	8875 (5.03%)	153138 (86.78%)	2025 (1.15%)	151113 (85.63%)
B096	96_S99_L001_R1_001.fastq.gz	96_S99_L001_R2_001.fastq.gz	92090 (100%)	90675 (98.46%)	5945 (6.46%)	4351 (4.72%)	80379 (87.28%)	1419 (1.54%)	78960 (85.74%)
B097	97_S100_L001_R1_001.fastq.gz	97_S100_L001_R2_001.fastq.gz	91309 (100%)	89794 (98.34%)	8019 (8.78%)	4054 (4.44%)	77721 (85.12%)	1212 (1.33%)	76509 (83.79%)
B098	98_S101_L001_R1_001.fastq.gz	98_S101_L001_R2_001.fastq.gz	67244 (100%)	66270 (98.55%)	4091 (6.08%)	3004 (4.47%)	59175 (88.00%)	1113 (1.66%)	58062 (86.35%)
B099	99_S102_L001_R1_001.fastq.gz	99_S102_L001_R2_001.fastq.gz	105876 (100%)	104054 (98.28%)	6757 (6.38%)	2809 (2.65%)	94488 (89.24%)	1027 (0.97%)	93461 (88.27%)
B100	100_S103_L001_R1_001.fastq.gz	100_S103_L001_R2_001.fastq.gz	96700 (100%)	95326 (98.58%)	5817 (6.02%)	10393 (10.75%)	79116 (81.82%)	1093 (1.13%)	78023 (80.69%)
