## Supplementary material for "Prospective Fecal Microbiomics Biomarkers for Chronic Wasting Disease": S3a-alpha-diversity-taxa.tsv

%%sample_id	BarCode	Origin	Sex	Age	CWD	Status	chao1	pielou_evenness	observed_features	shannon_entropy	simpson
A001	14-112	Midwest_5	F	2	neg	Neg	149.666666666667	0.618871191530639	145	4.44343889361921	0.919898376500084
A002	14-120	Midwest_5	F	2	neg	Neg	126.2	0.59185786748751	119	4.08075213810644	0.901529193973808
A003	14-143	Midwest_5	F	4	neg	Neg	96.4285714285714	0.589722249245812	96	3.88329889712461	0.895069320108086
A004	14-281	Midwest_5	M	1	neg	Neg	104.5	0.49483795379153	101	3.29473574603617	0.812449264826342
A005	14-289	Midwest_5	M	3	neg	Neg	123.2	0.663208959416929	116	4.54827443947963	0.92967306170614
A006	14-78	Midwest_5	F	4	neg	Neg	108.142857142857	0.513158648649545	103	3.43123557472381	0.7692689306302
A007	14-83	Midwest_5	F	2	neg	Neg	133	0.60745149423571	132	4.27912773378954	0.90369179787302
A008	14-91	Midwest_5	F	1	neg	Neg	189	0.55241339414774	169	4.08834492907486	0.888912512868909
A009	14-93	Midwest_5	F	2	neg	Neg	88.25	0.36522560963091	87	2.35312796608886	0.565838506214131
A010	14-96	Midwest_5	F	2	neg	Neg	99.6	0.590835941347971	94	3.87268667432987	0.887363994652508
A011	15-217	Midwest_7	F	5	neg	Neg	163.076923076923	0.50929628179639	158	3.71978837810265	0.858289531007801
A012	15-218	Midwest_7	F	1	neg	Neg	168	0.574766063449902	166	4.23892238174308	0.88860899513447
A013	15-219	Midwest_7	F	3	neg	Neg	148	0.528906651055604	143	3.78690357072447	0.866132002079748
A014	15-223	Midwest_7	F	5	neg	Neg	147.333333333333	0.598993945676192	145	4.3007220754244	0.912026753866185
A015	15-225	Midwest_7	F	Unknown	neg	Neg	96.6	0.497874340557469	91	3.24006396497236	0.812001333789389
A016	15-227	Midwest_7	F	Unknown	neg	Neg	90.1428571428571	0.498194202900215	85	3.19312140850499	0.82847463473465
A017	15-233	Midwest_7	F	3	neg	Neg	154.2	0.545179537602228	147	3.92511403984543	0.878257525137791
A018	15-234	Midwest_7	Unknown	Unknown	neg	Neg	73.875	0.50400114684845	72	3.10964927669585	0.813368828432294
A019	15-235	Midwest_7	F	Unknown	neg	Neg	159	0.46550337916212	153	3.37833856466352	0.807410088416346
A020	15-236	Midwest_7	F	1	neg	Neg	112.666666666667	0.572390431604523	111	3.88905863024076	0.887753181743511
A021	15-237	Midwest_7	M	1	neg	Neg	90.6666666666667	0.513548376610635	90	3.33388061881483	0.823311857700375
A022	15-239	Midwest_7	F	2	neg	Neg	127.333333333333	0.517428208908676	127	3.61614260010401	0.861811796142147
A023	15-240	Midwest_7	F	3	neg	Neg	90.2	0.548864622744903	83	3.49903361247011	0.839815979453737
A024	15-241	Midwest_7	M	1	neg	Neg	82	0.610240744788373	81	3.86883478760688	0.888364484369802
A025	15-243	Midwest_7	F	1	neg	Neg	149.25	0.501586336305206	144	3.59633641305655	0.834956238188462
A026	17-170	Midwest_1	M	1	neg	Neg	102	0.503797312068922	95	3.30987559615806	0.847908342258137
A027	17-172	Midwest_1	M	2	neg	Neg	154.666666666667	0.535139472049638	153	3.883714698598	0.876885517946534
A028	17-294	West_3	F	Unknown	neg	Neg	158.142857142857	0.521745808034627	156	3.80112806753755	0.847627901557845
A029	17-297	West_3	F	Unknown	neg	Neg	198.5	0.541451810099076	193	4.11094960592827	0.883516770199369
A030	17-298	West_3	F	Unknown	neg	Neg	145.5	0.544508935177854	138	3.87065508264601	0.863212086475923
A031	17-302	West_3	M	Unknown	neg	Neg	168	0.552438521232722	153	4.00926060782946	0.889720236982788
A032	17-303	West_3	M	Unknown	neg	Neg	92.8571428571429	0.558172824613808	92	3.64127500355552	0.855877620200051
A033	17-321	South_1	F	Unknown	neg	Neg	90.2	0.549313146229104	89	3.55720550510514	0.848547036097005
A034	17-322	South_1	F	Unknown	neg	Neg	69.5	0.462115326158036	68	2.81310987635932	0.709074127650143
A035	17-326	South_1	F	Unknown	neg	Neg	81	0.564117964214507	81	3.57642327705261	0.863957563577988
A036	17-333	South_1	F	Unknown	neg	Neg	87	0.588810626646731	85	3.77391749353112	0.867785256675642
A037	17-335	South_1	F	Unknown	neg	Neg	71.5	0.577549808745598	71	3.55178527270372	0.863590923065268
A038	17-339	South_1	F	Unknown	neg	Neg	112.75	0.600124784734622	109	4.061755160951	0.887114442353032
A039	17-340	South_1	F	Unknown	neg	Neg	86.75	0.548017220320647	83	3.49363138860126	0.843469907847598
A040	17-341	South_1	F	Unknown	neg	Neg	97.75	0.594616045625495	94	3.89746370368551	0.882823880228668
A041	17-343	South_1	F	Unknown	neg	Neg	91	0.543639696037243	84	3.47511750069302	0.848735043761128
A042	17-346	South_1	F	Unknown	neg	Neg	122.666666666667	0.562309843985698	121	3.89054490751026	0.860912206183133
A043	17-347	South_1	F	Unknown	neg	Neg	103	0.485102919572281	101	3.22991782941258	0.816382903625304
A044	17-354	South_1	F	Unknown	neg	Neg	109.5	0.51112227747494	106	3.43879002540658	0.834604572400671
A045	17-355	South_1	F	Unknown	neg	Neg	100	0.590402127999679	98	3.90533876806604	0.87331133866915
A046	17-356	South_1	F	Unknown	neg	Neg	87	0.555148299111526	87	3.57678912299209	0.83798282831938
A047	17-357	South_1	F	Unknown	neg	Neg	103.75	0.518334747980353	103	3.46584556562801	0.776047385119697
A048	17-358	South_1	F	Unknown	neg	Neg	108.2	0.63277660312773	107	4.26584257975265	0.901395680731103
A049	17-359	South_1	F	Unknown	neg	Neg	91	0.539704565907759	91	3.51228648130528	0.842330318202861
A050	17-361	South_1	F	Unknown	neg	Neg	127	0.593622823239614	117	4.07840530152494	0.87879868562941
B051	14-11	East_9	F	5	Pos	Unknown	110.5	0.580875385035974	103	3.8840235682708	0.887773339066302
B052	14-13	East_9	F	6	Pos	BR & LN POS	119	0.558471501107485	116	3.8299869409155	0.881806489394102
B053	14-25	Midwest_5	F	2	Pos	BR & LN POS	91.375	0.583600590200054	91	3.79795279292071	0.886843970108624
B054	14-26	Midwest_5	F	11	Pos	BR & LN POS	111.153846153846	0.544972206002681	109	3.68847234210645	0.873222211798332
B055	14-269	Midwest_6	M	4	Pos	LN POS	83	0.4952687372414	80	3.1310533444858	0.755861776247518
B056	14-290	Midwest_5	M	2	Pos	BR & LN POS	104.142857142857	0.678356614975742	104	4.5452876060472	0.941053522034842
B057	18-513	East_10	F	2	Pos	BR & LN POS	91.25	0.538508568203303	86	3.46059863194998	0.834045028160296
B058	14-33	Midwest_5	F	5	Pos	LN POS	120	0.443376703733654	117	3.04615966281688	0.712281588536248
B059	14-51	Midwest_5	F	4	Pos	LN POS	104	0.60829857688058	102	4.05882683986318	0.909463404521904
B060	14-52	Midwest_5	F	2	Pos	BR & LN POS	85.2	0.511254383881718	84	3.26810030555913	0.795969905516752
B061	14-53	Midwest_5	F	2	Pos	BR & LN POS	101	0.513515523873674	97	3.38915770067631	0.833012910930556
B062	15-285	Midwest_7	F	3	Pos	LN POS	161.857142857143	0.505317056015263	140	3.60254830562224	0.835564070075838
B063	15-311	Midwest_7	M	3	Pos	LN POS	94.5	0.528723120909312	94	3.46556267393638	0.848281655347237
B064	15-319	Midwest_7	F	3	Pos	BR & LN POS	110.5	0.532831715541601	108	3.59921829606828	0.855473733163196
B065	15-330	Midwest_7	F	1	Pos	LN POS	126	0.548864155941628	123	3.81049736408553	0.883506803212892
B066	16-143	Midwest_4	F	4	Pos	LN POS	237.4	0.644975338593255	226	5.04382257414358	0.940714091997661
B067	16-24	Midwest_4	F	1	Pos	BR & LN POS	108.428571428571	0.58921542071926	107	3.97217630665735	0.89828237649537
B068	16-29	Midwest_4	F	2	Pos	LN POS	125	0.562370826525551	122	3.89764448495674	0.881406640287194
B069	16-38	Midwest_4	F	2	Pos	BR & LN POS	82.5	0.57874871960272	82	3.67942508248042	0.861112909522203
B070	16-95	Midwest_4	F	2	Pos	BR & LN POS	210.363636363636	0.63767707709841	209	4.91480624349307	0.931239903425617
B071	17-204	South_2	M	4	Pos	BR & LN POS	70	0.514167709072663	70	3.15147940708057	0.801387317528703
B072	17-235	East_1	F	1	Pos	LN POS	162	0.52537614041243	157	3.83241969482512	0.843199553155736
B073	17-248	East_1	F	6	Pos	BR & LN POS	127.666666666667	0.57482632163788	126	4.01072415346329	0.889417681709818
B074	17-253	East_1	F	Unknown	Pos	BR & LN POS	135.6	0.542225841404596	135	3.83723229157606	0.864826873470611
B075	17-327	South_1	M	Unknown	Pos	LN POS	102.666666666667	0.548736827770102	101	3.65360584766769	0.86508264870798
B076	17-329	South_1	F	Unknown	Pos	LN POS	102	0.547308389399321	100	3.63623823062632	0.83549172970856
B077	17-330	South_1	F	Unknown	Pos	LN POS	103	0.554843231172147	100	3.68629863577768	0.856468010228444
B078	17-371	South_1	F	Unknown	Pos	LN POS	108.75	0.591045961357626	105	3.9684276967801	0.891978120159184
B079	18-202	South_5	M	3	Pos	LN POS	110.166666666667	0.455399661479589	101	3.03214725530468	0.698975275135572
B080	18-207	South_5	M	3	Pos	LN POS	101.25	0.458719170146632	96	3.0206485337775	0.664759899230108
B081	18-208	South_5	M	3	Pos	BR & LN POS	124	0.434701242335677	106	2.92463537993423	0.667377121436722
B082	18-209	South_5	M	3	Pos	BR & LN POS	103	0.533470628745061	100	3.54430213885089	0.866154539841592
B083	18-215	South_5	F	8	Pos	BR & LN POS	141.75	0.66333276610481	141	4.73589834733403	0.934933723275895
B084	18-247	South_5	F	4	Pos	BR & LN POS	138	0.64373712405588	131	4.5276754952782	0.932523586042181
B085	18-248	South_5	F	2	Pos	LN POS	123.3	0.632474895171411	123	4.39096613399044	0.927183034292894
B086	18-276	South_5	F	3	Pos	LN POS	114.75	0.547286759041406	111	3.71849383907425	0.855562329578151
B087	18-290	South_5	F	4	Pos	LN POS	103	0.552719394143842	102	3.6879788924845	0.863165716404826
B088	18-294	South_5	F	3	Pos	BR & LN POS	128.75	0.607389799507078	115	4.1578808295708	0.89156790144833
B089	18-295	South_5	M	1	Pos	LN POS	126.5	0.54500976998375	123	3.78373823366379	0.832988508491455
B090	18-307	South_5	F	9	Pos	LN POS	78.3333333333333	0.358119286948247	75	2.2306601079703	0.524797956029248
B091	18-445	East_10	F	3	Pos	BR & LN POS	108	0.577697649007718	105	3.87880385041633	0.88381527872595
B092	18-458	East_10	F	6	Pos	LN POS	112.333333333333	0.513702954007264	110	3.48360451702347	0.836283844313764
B093	18-459	East_10	F	2	Pos	LN POS	94.25	0.526536551337905	89	3.40971034812463	0.811359285294745
B094	18-460	East_10	F	3	Pos	LN POS	93.5	0.521344722318056	83	3.32359316210222	0.832037969789685
B095	18-467	East_10	F	3	Pos	BR & LN POS	86.6	0.503611476530014	86	3.23634068168831	0.807051936666841
B096	18-470	East_10	F	2	Pos	LN POS	103.75	0.524784385268582	100	3.4865919863638	0.830298719628912
B097	18-472	East_10	F	3	Pos	BR & LN POS	109	0.5306771588849	102	3.54090372334904	0.827186545367026
B098	18-478	East_10	M	3	Pos	BR & LN POS	94.3333333333333	0.543487797797041	92	3.54547632128999	0.825208153654114
B099	18-480	East_10	M	3	Pos	BR & LN POS	75.25	0.540576608906275	75	3.36715368520029	0.841434954257869
B100	18-506	East_10	F	2	Pos	LN POS	120.5	0.558034146106343	119	3.8475437431064	0.858368289744079
