## Supplementary material for "Prospective Fecal Microbiomics Biomarkers for Chronic Wasting Disease": S3b-alpha-diversity-otu.tsv

%%sample_id	BarCode	Origin	Sex	Age	CWD	Status	chao1	pielou_evenness	observed_features	shannon_entropy	simpson	faith_pd
A001	14-112	Midwest_5	F	2	neg	Neg	560.517857142857	0.70040238100618	531	6.3404402170037	0.97079358472228	56.4788337714901
A002	14-120	Midwest_5	F	2	neg	Neg	865.879120879121	0.622502852110316	765	5.96315149240937	0.936687393920528	69.3298717213186
A003	14-143	Midwest_5	F	4	neg	Neg	570.11320754717	0.621800161340109	540	5.64396540270063	0.928370898938582	54.21608269851
A004	14-281	Midwest_5	M	1	neg	Neg	381.206896551724	0.486483475940691	330	4.07007751162613	0.819701149596575	40.2576024268027
A005	14-289	Midwest_5	M	3	neg	Neg	424.018181818182	0.651993765187939	398	5.63102540486311	0.948803295320528	49.4965399976218
A006	14-78	Midwest_5	F	4	neg	Neg	368.447368421053	0.481827901242559	340	4.05187918548743	0.8176584660238	45.9050013432239
A007	14-83	Midwest_5	F	2	neg	Neg	1059.925	0.712612318425313	1017	7.11907114699441	0.966054182616981	94.9149820486211
A008	14-91	Midwest_5	F	1	neg	Neg	1127.87878787879	0.76264776961971	1031	7.63397346931133	0.980740592482802	86.3191928116204
A009	14-93	Midwest_5	F	2	neg	Neg	433.055555555556	0.299239710235421	376	2.55987268915918	0.481669499987079	50.9964717097488
A010	14-96	Midwest_5	F	2	neg	Neg	843.491803278689	0.710811816364196	825	6.88652279962594	0.95943313065772	71.3472870745382
A011	15-217	Midwest_7	F	5	neg	Neg	1110	0.823342466407468	1058	8.27222378210141	0.992200358771289	81.317991676264
A012	15-218	Midwest_7	F	1	neg	Neg	1001.61052631579	0.735559137529854	935	7.25910260682547	0.973175057445776	78.8090525354798
A013	15-219	Midwest_7	F	3	neg	Neg	724.505617977528	0.711811975629144	689	6.71121968147578	0.972551186495424	66.2954848418837
A014	15-223	Midwest_7	F	5	neg	Neg	966.011764705882	0.747243411057915	903	7.33687083805325	0.976381604933681	73.4913062975015
A015	15-225	Midwest_7	F	Unknown	neg	Neg	648.27868852459	0.739573974358023	604	6.83248370979064	0.978776422785575	56.4794481565237
A016	15-227	Midwest_7	F	Unknown	neg	Neg	852.563829787234	0.758925766460222	802	7.32170478069043	0.980835048519844	67.8637020783407
A017	15-233	Midwest_7	F	3	neg	Neg	534.025641025641	0.774648855665701	513	6.97402034961	0.976955067824986	54.0533377711309
A018	15-234	Midwest_7	Unknown	Unknown	neg	Neg	503.129032258065	0.743546372572503	497	6.6600207317654	0.967450134281407	50.8215490477509
A019	15-235	Midwest_7	F	Unknown	neg	Neg	1243.12264150943	0.846481769281917	1201	8.65952579820627	0.993501501060837	93.2522975712617
A020	15-236	Midwest_7	F	1	neg	Neg	840.714285714286	0.821155909254596	812	7.9367477033273	0.991089990204548	69.1771933379956
A021	15-237	Midwest_7	M	1	neg	Neg	796.51724137931	0.751269732500137	762	7.19239136159879	0.979255036551496	66.2607987989471
A022	15-239	Midwest_7	F	2	neg	Neg	706.5	0.812232422902052	678	7.63916083833978	0.987387226101398	65.084031729208
A023	15-240	Midwest_7	F	3	neg	Neg	744.133333333333	0.768373745563824	711	7.2793467712046	0.983862829146285	63.3106590513907
A024	15-241	Midwest_7	M	1	neg	Neg	1103.27722772277	0.795977644056643	1045	7.98308841848957	0.985815639032081	77.5763240395224
A025	15-243	Midwest_7	F	1	neg	Neg	841.75	0.813313202387805	835	7.89371895816371	0.986650867842555	69.6057211465123
A026	17-170	Midwest_1	M	1	neg	Neg	1043.5	0.731684709727776	997	7.28864042811359	0.950907866015299	73.7801041776674
A027	17-172	Midwest_1	M	2	neg	Neg	1186.74561403509	0.791128425937173	1122	8.01560004906702	0.981462823853284	84.0823463637221
A028	17-294	West_3	F	Unknown	neg	Neg	486.038461538462	0.748628799576141	482	6.67244564453682	0.973591678088349	53.2409108980699
A029	17-297	West_3	F	Unknown	neg	Neg	1367.6171875	0.822232734729614	1298	8.5035923370468	0.991306354420136	89.1606551789984
A030	17-298	West_3	F	Unknown	neg	Neg	909.15873015873	0.847708184578293	892	8.30830306139501	0.992394884500244	74.9448152002646
A031	17-302	West_3	M	Unknown	neg	Neg	714.04	0.676586227619679	679	6.36482780881855	0.953453841793487	64.5302226151991
A032	17-303	West_3	M	Unknown	neg	Neg	1223.13274336283	0.807233686631368	1161	8.21856907046486	0.985264290672594	83.0043165064116
A033	17-321	South_1	F	Unknown	neg	Neg	945.363636363636	0.839847439638415	914	8.26078170685004	0.992415106466277	74.3839295422966
A034	17-322	South_1	F	Unknown	neg	Neg	820.670454545455	0.472685671186245	782	4.54299370710287	0.675693387629993	64.473193561565
A035	17-326	South_1	F	Unknown	neg	Neg	1047.87640449438	0.820714876411736	1015	8.19669614935949	0.988834652463463	70.1822349293859
A036	17-333	South_1	F	Unknown	neg	Neg	1382.50381679389	0.79709341234372	1305	8.24978457315102	0.985569366977026	83.8000655883991
A037	17-335	South_1	F	Unknown	neg	Neg	1366.50847457627	0.821234216690946	1309	8.50326388060451	0.985758343093592	82.3247174325468
A038	17-339	South_1	F	Unknown	neg	Neg	1413.73426573427	0.808273056437975	1327	8.38498642009892	0.989184675549012	89.9057874121768
A039	17-340	South_1	F	Unknown	neg	Neg	1421.16279069767	0.86612109799892	1363	9.01854642870537	0.995723329124888	85.5661144379528
A040	17-341	South_1	F	Unknown	neg	Neg	1219.94117647059	0.832423151826431	1178	8.49248406875648	0.989933917388704	77.0187839492419
A041	17-343	South_1	F	Unknown	neg	Neg	1600.10256410256	0.812250846664263	1491	8.56280085005903	0.987327253628801	97.8688262152674
A042	17-346	South_1	F	Unknown	neg	Neg	1394.18421052632	0.85590093232916	1324	8.87628102038057	0.994825597059565	83.615426763549
A043	17-347	South_1	F	Unknown	neg	Neg	1413.94	0.814409678992472	1327	8.44864745194314	0.991976795297289	91.0476087791411
A044	17-354	South_1	F	Unknown	neg	Neg	1299.25423728814	0.827329827173181	1212	8.4744833614515	0.99240794254165	82.7362745396622
A045	17-355	South_1	F	Unknown	neg	Neg	1469.27067669173	0.848368829893301	1394	8.86122502300755	0.993434150452549	84.6105730628899
A046	17-356	South_1	F	Unknown	neg	Neg	1388.29824561404	0.868301629949212	1317	8.99824420218001	0.996018781390009	92.5126412704972
A047	17-357	South_1	F	Unknown	neg	Neg	586.34693877551	0.735624064680366	549	6.69466622110253	0.976209365988739	51.7507672513354
A048	17-358	South_1	F	Unknown	neg	Neg	1014.9	0.817148818776495	978	8.11730358478533	0.989726490412008	80.2782640979483
A049	17-359	South_1	F	Unknown	neg	Neg	1249.224	0.832766270634118	1179	8.49700406442353	0.992687980443669	75.2536546289348
A050	17-361	South_1	F	Unknown	neg	Neg	1164.6043956044	0.823820260358737	1129	8.35422102201185	0.99121256530826	79.562242824535
B051	14-11	East_9	F	5	Pos	Unknown	914.772277227723	0.727351189822964	851	7.07932027479343	0.978158344367375	69.6996775455498
B052	14-13	East_9	F	6	Pos	BR & LN POS	835.973684210526	0.738120158326054	789	7.10358092911992	0.973685420824634	73.1996686068039
B053	14-25	Midwest_5	F	2	Pos	BR & LN POS	707	0.540673839111588	668	5.07352342489983	0.883046019837208	65.1490368511147
B054	14-26	Midwest_5	F	11	Pos	BR & LN POS	477.294117647059	0.544593882030186	457	4.81205896467528	0.862693398305212	51.4179384846931
B055	14-269	Midwest_6	M	4	Pos	LN POS	246.352941176471	0.478093665642697	219	3.71707644491613	0.761799742433501	30.8079026874993
B056	14-290	Midwest_5	M	2	Pos	BR & LN POS	655.411764705882	0.698793174246466	627	6.49341092990484	0.971561697010783	61.2983366538028
B057	18-513	East_10	F	2	Pos	BR & LN POS	1139.51111111111	0.847894170266268	1093	8.55870962389603	0.99326083824393	78.3334299223184
B058	14-33	Midwest_5	F	5	Pos	LN POS	335.521739130435	0.45259117919187	311	3.74780380747098	0.840119458840667	45.2965539852571
B059	14-51	Midwest_5	F	4	Pos	LN POS	579.722222222222	0.65074813918858	540	5.90672085953871	0.939991003312016	55.7212815562472
B060	14-52	Midwest_5	F	2	Pos	BR & LN POS	598.544117647059	0.488083607221965	562	4.45836374827669	0.871121828505282	60.4771026832327
B061	14-53	Midwest_5	F	2	Pos	BR & LN POS	472.607142857143	0.457979912841615	441	4.02318630091385	0.788005877810238	50.910574538186
B062	15-285	Midwest_7	F	3	Pos	LN POS	1316.68	0.784790242220477	1232	8.05727389609789	0.983700229699186	101.461921564943
B063	15-311	Midwest_7	M	3	Pos	LN POS	1145.75925925926	0.832655635209346	1107	8.42017974103528	0.991002179127186	79.7131809977559
B064	15-319	Midwest_7	F	3	Pos	BR & LN POS	1149.79166666667	0.823770902687097	1109	8.3324786384131	0.987288236298247	84.2211201794358
B065	15-330	Midwest_7	F	1	Pos	LN POS	1317.1375	0.824124293699208	1192	8.42186503911906	0.982803462687827	86.9002480883533
B066	16-143	Midwest_4	F	4	Pos	LN POS	716.272727272727	0.635752579847672	644	5.93215447760556	0.946938194927465	66.1526040274398
B067	16-24	Midwest_4	F	1	Pos	BR & LN POS	761.823529411765	0.77602616293469	758	7.42350820966781	0.981310639038904	74.699041566741
B068	16-29	Midwest_4	F	2	Pos	LN POS	1228.65625	0.785268086938499	1139	7.97326037956994	0.9844264604123	88.2813273654875
B069	16-38	Midwest_4	F	2	Pos	BR & LN POS	1445.9197080292	0.831085862132039	1305	8.60160078882232	0.993756502768806	81.3637089920365
B070	16-95	Midwest_4	F	2	Pos	BR & LN POS	461.217391304348	0.737076063871317	460	6.51979898976297	0.9724715706475	52.0475322730553
B071	17-204	South_2	M	4	Pos	BR & LN POS	1065.5	0.83131440072193	1037	8.32827407796245	0.990940221337622	79.3763691460798
B072	17-235	East_1	F	1	Pos	LN POS	706.696202531646	0.589429276367009	656	5.5156151066487	0.86273131366339	69.957375155632
B073	17-248	East_1	F	6	Pos	BR & LN POS	961	0.784831704122907	901	7.70342399867286	0.983351361586689	70.0100634486317
B074	17-253	East_1	F	Unknown	Pos	BR & LN POS	1162.50458715596	0.78650156393012	1097	7.94315284755635	0.984802467078973	83.5140298625557
B075	17-327	South_1	M	Unknown	Pos	LN POS	1329.85840707965	0.816394506053062	1251	8.39977373646471	0.988791660082253	87.2362144161577
B076	17-329	South_1	F	Unknown	Pos	LN POS	992.369047619048	0.855842809814822	984	8.50922955087416	0.993604059576134	82.0979115884738
B077	17-330	South_1	F	Unknown	Pos	LN POS	1416.11904761905	0.836059689907944	1340	8.68500251034402	0.9932808747076	80.5151528592362
B078	17-371	South_1	F	Unknown	Pos	LN POS	1750.56060606061	0.792304646776823	1587	8.42385146982203	0.986780363951133	91.3554485146914
B079	18-202	South_5	M	3	Pos	LN POS	575.714285714286	0.44941613762765	472	3.99200313116929	0.809008720461713	50.1858783885821
B080	18-207	South_5	M	3	Pos	LN POS	647.8125	0.451622760616314	545	4.10530166528143	0.791314294804659	54.8648384243632
B081	18-208	South_5	M	3	Pos	BR & LN POS	614.1375	0.419243663565736	489	3.74539319934515	0.752411233706924	51.9381114653213
B082	18-209	South_5	M	3	Pos	BR & LN POS	835	0.762353310791473	797	7.34789352988207	0.979868631995901	65.7663642898956
B083	18-215	South_5	F	8	Pos	BR & LN POS	1327.79545454545	0.731171119761546	1242	7.51530539977953	0.973930074150727	87.6533211172898
B084	18-247	South_5	F	4	Pos	BR & LN POS	835.666666666667	0.705709976394101	824	6.83586005837992	0.970407783972462	79.5080523680443
B085	18-248	South_5	F	2	Pos	LN POS	1075.3781512605	0.649330527033761	1006	6.47669188245166	0.956401617900384	77.2617912257369
B086	18-276	South_5	F	3	Pos	LN POS	1394.208	0.859181153072553	1353	8.93715606499674	0.993474026835717	87.037148539351
B087	18-290	South_5	F	4	Pos	LN POS	1159.71	0.800214557753881	1103	8.08794224226683	0.988411461945499	76.2501522673604
B088	18-294	South_5	F	3	Pos	BR & LN POS	1125.72727272727	0.827556036123842	1093	8.35341491788077	0.991091142969238	84.9167177433271
B089	18-295	South_5	M	1	Pos	LN POS	532.791666666667	0.6057689831579	529	5.48046705274483	0.881031919087013	56.2545895101375
B090	18-307	South_5	F	9	Pos	LN POS	211.576923076923	0.408403112997509	211	3.15332094443056	0.699593066114204	35.0475150678396
B091	18-445	East_10	F	3	Pos	BR & LN POS	876.714285714286	0.828922648779377	872	8.09706922425928	0.987707544516736	81.9637214522189
B092	18-458	East_10	F	6	Pos	LN POS	858.965517241379	0.888640579454981	858	8.65965478804811	0.995286126553361	72.6872353362946
B093	18-459	East_10	F	2	Pos	LN POS	892.642857142857	0.885955890435491	889	8.67885899438212	0.994891556400123	71.0324641864764
B094	18-460	East_10	F	3	Pos	LN POS	1381.68595041322	0.873177523986961	1344	9.07433799570851	0.995425242284527	87.0703753026329
B095	18-467	East_10	F	3	Pos	BR & LN POS	1866.89949748744	0.864218091703456	1738	9.30176285224738	0.996341489252464	101.706462033154
B096	18-470	East_10	F	2	Pos	LN POS	1326.57522123894	0.875157062363707	1300	9.05288361899252	0.995743356755112	81.3595726022691
B097	18-472	East_10	F	3	Pos	BR & LN POS	1174.03703703704	0.868940233664704	1136	8.81952363366005	0.995186438907983	79.7663981446731
B098	18-478	East_10	M	3	Pos	BR & LN POS	1081.75833333333	0.856516196868587	1066	8.61483281851342	0.994401812492364	87.4654497591753
B099	18-480	East_10	M	3	Pos	BR & LN POS	919.511111111111	0.651541606603695	876	6.36868046502156	0.905130171226764	67.1835980122629
B100	18-506	East_10	F	2	Pos	LN POS	1259.60550458716	0.831913180913484	1216	8.52538597547967	0.986486360371141	82.4301875202621
