## Supplementary material for "Prospective Fecal Microbiomics Biomarkers for Chronic Wasting Disease": S5a-CWD-Biomarkers-LEfSe.tsv

Feature	Log_max_mean	Enriched_group	LDA_score	Pvalue
k__Archaea	5.1867	neg	4.273	0.0332
k__Bacteria.p__Bacteroidetes.c__Bacteroidia.o__Bacteroidales.f__Bacteroidaceae	3.1291	Pos	2.7255	0.0132
k__Bacteria.p__Bacteroidetes.c__Bacteroidia.o__Bacteroidales.f__Tannerellaceae	3.0604	Pos	2.9162	0.0423
k__Bacteria.p__Proteobacteria.c__Alphaproteobacteria.o__Rhodobacterales	2.6004	neg	2.4348	2e-04
k__Bacteria.p__Firmicutes.c__Clostridia.o__Clostridiales	5.9727	neg	5.1737	0.0021
k__Archaea.p__Euryarchaeota.c__Methanobacteria.o__Methanobacteriales.f__Methanobacteriaceae.g__Methanobrevibacter.s__Methanobrevibactermillerae	4.8667	neg	3.8956	0.0284
k__Bacteria.p__Firmicutes.c__Clostridia.o__Clostridiales.f__Clostridiaceae.g__Clostridium.s__Clostridiumsepticum	3.4533	Pos	3.0795	0.0146
k__Bacteria.p__Actinobacteria.c__Actinobacteria.o__Micrococcales.f__Micrococcaceae	3.1214	Pos	2.4987	0.0324
k__Bacteria.p__Proteobacteria.c__Gammaproteobacteria.o__Pseudomonadales.f__Moraxellaceae.g__Acinetobacter.s__Acinetobacterschindleri	3.2368	Pos	2.914	0.0423
k__Bacteria.p__Actinobacteria.c__Actinobacteria.o__Nakamurellales	1.9216	neg	2.6105	0.0064
k__Bacteria.p__Actinobacteria.c__Actinobacteria.o__Nakamurellales.f__Nakamurellaceae.g__Nakamurella	1.8924	neg	2.672	0.0064
k__Bacteria.p__Proteobacteria	3.5156	Pos	3.014	4e-04
k__Bacteria.p__Actinobacteria.c__Actinobacteria.o__Streptomycetales.f__Streptomycetaceae	1.9501	neg	2.775	0.0038
k__Bacteria.p__Proteobacteria.c__Gammaproteobacteria.o__Pseudomonadales.f__Moraxellaceae.g__Acinetobacter	4.9465	Pos	4.6646	0.0047
k__Bacteria.p__Firmicutes.c__Clostridia.o__Clostridiales.f__Eubacteriaceae.g__Eubacterium	3.4347	neg	2.7913	0.0395
k__Bacteria.p__Firmicutes.c__Clostridia.o__Clostridiales.f__ClostridialesFamilyXIII_IncertaeSedis	1.5687	neg	3.0271	0.0225
k__Bacteria.p__Proteobacteria.c__Alphaproteobacteria.o__Rhizobiales.f__Bradyrhizobiaceae.g__Bosea.g1__unclassifiedBosea	1.792	neg	3.0172	0.0423
k__Archaea.p__Euryarchaeota.c__Methanobacteria.o__Methanobacteriales	5.1863	neg	4.2737	0.0326
k__Bacteria.p__Proteobacteria.c__Gammaproteobacteria.o__Pseudomonadales.f__Moraxellaceae.g__Acinetobacter.s__Acinetobactersp_ACNIH1	3.4055	Pos	3.0877	0.0423
k__Bacteria.p__Actinobacteria.c__Actinobacteria.o__Corynebacteriales.f__Corynebacteriaceae.g__Corynebacterium.s__Corynebacteriumxerosis	2.9242	neg	2.6911	0.0423
k__Bacteria.p__Proteobacteria.c__Gammaproteobacteria.o__Enterobacterales.f__Enterobacteriaceae.g__Shigella.s__Shigellaflexneri	2.2301	Pos	2.5039	0.0496
k__Bacteria.p__Actinobacteria.c__Coriobacteriia.o__Coriobacteriales.f__Atopobiaceae.g__Olsenella	4.7379	neg	4.1494	0.0015
k__Bacteria.p__Chlamydiae	2.4745	Pos	2.4635	0.0478
k__Bacteria.p__Bacteroidetes.c__Bacteroidia.o__Bacteroidales.f__Bacteroidaceae.g__Bacteroides.s__Bacteroidessartorii	2.9228	Pos	2.7291	0.0423
k__Bacteria.p__Proteobacteria.c__Gammaproteobacteria.o__Pseudomonadales.f__Moraxellaceae.g__Acinetobacter.s__Acinetobacterlwoffii	5.1345	Pos	4.7753	0.035
k__Bacteria.p__Firmicutes.c__Negativicutes.o__Acidaminococcales	3.3929	Pos	2.8347	0.0269
k__Bacteria.p__Proteobacteria.c__Deltaproteobacteria.o__Desulfovibrionales	2.8267	Pos	2.536	0.0264
k__Bacteria.p__Firmicutes.c__Clostridia.o__Clostridiales.f__Lachnospiraceae.g__Pseudobutyrivibrio	3.0465	neg	2.7941	0.0075
k__Bacteria.p__Actinobacteria.c__Actinobacteria.o__Micrococcales.f__Microbacteriaceae.g__Mycetocola.s__Mycetocolasp_449	3.2657	Pos	2.9862	0.0423
k__Bacteria.p__Bacteroidetes.c__Bacteroidia	3.1976	Pos	2.6994	0.0196
k__Archaea.p__Euryarchaeota.c__Methanobacteria	5.1863	neg	4.2737	0.0326
k__Bacteria.p__Actinobacteria.c__Coriobacteriia	5.0997	neg	4.364	3e-04
k__Bacteria.p__Chlamydiae.c__Chlamydiia	1.0807	Pos	3.37	0.0423
k__Bacteria.p__Actinobacteria.c__Coriobacteriia.o__Coriobacteriales.f__Atopobiaceae	4.2912	neg	3.4196	0.0041
k__Bacteria.p__Firmicutes.c__Bacilli.o__Bacillales.f__Planococcaceae.g__Planomicrobium.s__Planomicrobiumglaciei	4.7873	Pos	4.44	0.0013
k__Bacteria.p__Proteobacteria.c__Betaproteobacteria	2.2085	Pos	2.4912	0.039
k__Bacteria.p__Firmicutes.c__Clostridia.o__Clostridiales.f__Ruminococcaceae.g__Pseudoflavonifractor	2.779	Pos	2.5147	0.0377
k__Bacteria.p__Proteobacteria.c__Alphaproteobacteria.o__Rhodobacterales.f__Rhodobacteraceae.g__Paracoccus.s__Paracoccusaminovorans	1.8919	neg	2.5283	0.0423
k__Bacteria.p__Bacteroidetes.c__Bacteroidia.o__Bacteroidales.f__Odoribacteraceae.g__Butyricimonas	2.7242	Pos	2.671	0.002
k__Bacteria.p__Proteobacteria.c__Alphaproteobacteria.o__Rhodobacterales.f__Rhodobacteraceae	1.8319	neg	2.8788	0.0011
k__Bacteria.p__Firmicutes.c__Bacilli.o__Bacillales.f__Planococcaceae.g__Planococcus	4.8046	Pos	4.5256	0.0369
k__Bacteria.p__Actinobacteria.c__Actinobacteria.o__Corynebacteriales.f__Corynebacteriaceae.g__Corynebacterium.s__Corynebacteriummarinum	2.2968	neg	2.3701	0.012
k__Bacteria.p__Bacteroidetes	4.9254	Pos	4.3264	2e-04
k__Bacteria.p__Proteobacteria.c__Gammaproteobacteria.o__Enterobacterales.f__Enterobacteriaceae.g__Shigella	2.6753	Pos	2.7899	0.0309
k__Bacteria.p__Actinobacteria.c__Actinobacteria.o__Corynebacteriales.f__Corynebacteriaceae.g__Corynebacterium.s__Corynebacteriummarinum.s1__CorynebacteriummarinumDSM44953	2.2968	neg	2.4365	0.012
k__Bacteria.p__Proteobacteria.c__Alphaproteobacteria.o__Rhizobiales.f__Brucellaceae	2.018	neg	2.9536	0.004
k__Bacteria.p__Actinobacteria.c__Actinobacteria.o__Micrococcales.f__Microbacteriaceae.g__Mycetocola	2.3202	Pos	3.0895	0.0423
k__Bacteria.p__Firmicutes.c__Clostridia.o__Clostridiales.f__Lachnospiraceae.g__Pseudobutyrivibrio.s__Pseudobutyrivibrioruminis	1.7036	neg	3.1995	0.0423
k__Bacteria.p__Actinobacteria.c__Actinobacteria.o__Streptosporangiales.f__Streptosporangiaceae	2.0616	neg	2.8349	0.0018
k__Bacteria.p__Firmicutes.c__Bacilli.o__Bacillales.f__Planococcaceae.g__Kurthia.s__Kurthiazopfii	3.1618	Pos	2.8791	0.012
k__Bacteria.d1__Terrabacteriagroup	5.8072	neg	4.8115	0.0361
k__Bacteria.p__Firmicutes.c__Bacilli.o__Bacillales.f__Bacillaceae.g__Bacillus.s__Bacilluspsychrosaccharolyticus	4.7912	Pos	4.3743	0.0132
k__Bacteria	5.9471	Pos	4.273	0.0332
k__Bacteria.p__Firmicutes.c__Clostridia.o__Clostridiales.f__Clostridiaceae.g__Hungatella	2.1908	Pos	2.4593	0.014
k__Bacteria.p__Firmicutes.c__Clostridia.o__Clostridiales.f__Lachnospiraceae.g__Roseburia	3.2487	neg	2.63	0.0123
k__Bacteria.p__Proteobacteria.c__Gammaproteobacteria.o__Pseudomonadales.f__Moraxellaceae	3.2273	Pos	2.9397	1e-04
k__Bacteria.p__Actinobacteria	4.8379	neg	4.0691	0.0052
k__Bacteria.p__Firmicutes.c__Bacilli.o__Lactobacillales.f__Enterococcaceae.g__Enterococcus.s__Enterococcusfaecium	5.2149	neg	4.6304	0.0349
k__Bacteria.p__Firmicutes	5.6178	neg	4.6606	9e-04
k__Bacteria.p__Firmicutes.c__Bacilli.o__Bacillales.f__Planococcaceae.g__Planococcus.s__Planococcusdonghaensis	4.0601	Pos	3.7867	0.0285
k__Bacteria.p__Bacteroidetes.c__Bacteroidia.o__Bacteroidales.f__Tannerellaceae.g__Parabacteroides	2.7995	Pos	2.8887	0.0423
k__Bacteria.p__Actinobacteria.c__Actinobacteria.o__Streptomycetales	3.1961	neg	2.7806	0
k__Bacteria.p__Firmicutes.c__Negativicutes.o__Selenomonadales.f__Selenomonadaceae.g__Anaerovibrio	1.5077	neg	3.0396	0.0423
k__Bacteria.p__Actinobacteria.c__Actinobacteria.o__Micrococcales.f__Cellulomonadaceae.g__Paraoerskovia	2.6733	Pos	2.6941	0.0203
k__Bacteria.p__Firmicutes.c__Clostridia.o__Clostridiales.f__Ruminococcaceae.g__Flavonifractor	1.949	Pos	2.7018	0.0296
k__Bacteria.p__Actinobacteria.c__Actinobacteria.o__Streptomycetales.f__Streptomycetaceae.g__Streptomyces	3.0133	neg	2.6783	2e-04
k__Bacteria.p__Bacteroidetes.c__Bacteroidia.o__Bacteroidales	5.1063	Pos	4.4532	0.0337
k__Bacteria.p__Actinobacteria.c__Actinobacteria.o__Micromonosporales	2.8008	neg	2.5648	4e-04
k__Bacteria.p__Firmicutes.c__Clostridia.o__Clostridiales.f__Eubacteriaceae	3.7038	neg	3.2832	0.007
k__Bacteria.p__Actinobacteria.c__Actinobacteria.o__Micrococcales.f__Promicromonosporaceae.g__Cellulosimicrobium.s__Cellulosimicrobiumcellulans	2.4282	neg	2.8875	0.0225
k__Bacteria.p__Actinobacteria.c__Coriobacteriia.o__Coriobacteriales	4.6061	neg	3.8743	0.0264
k__Bacteria.p__Firmicutes.c__Clostridia.o__Clostridiales.f__Lachnospiraceae.g__Dorea	4.3226	neg	3.8529	0
k__Bacteria.p__Proteobacteria.c__Deltaproteobacteria.o__Myxococcales	1.3355	neg	3.1973	0.0423
k__Bacteria.p__Actinobacteria.c__Actinobacteria.o__Micromonosporales.f__Micromonosporaceae	2.3703	neg	2.6977	1e-04
k__Bacteria.p__Firmicutes.c__Negativicutes	2.1331	neg	2.8832	0.0092
k__Bacteria.p__Actinobacteria.c__Coriobacteriia.o__Coriobacteriales.f__Coriobacteriaceae	1.8925	Pos	2.3321	0.0423
k__Bacteria.p__Firmicutes.c__Bacilli.o__Bacillales.f__Planococcaceae.g__Planomicrobium	4.0182	Pos	3.6986	0.0024
k__Bacteria.p__Bacteroidetes.c__Bacteroidia.o__Bacteroidales.f__Bacteroidaceae.g__Bacteroides	3.7839	Pos	3.3213	0.0061
k__Bacteria.p__Firmicutes.c__Negativicutes.o__Acidaminococcales.f__Acidaminococcaceae.g__Phascolarctobacterium	2.3635	Pos	2.6065	0.0245
k__Bacteria.p__Actinobacteria.c__Actinobacteria.o__Nakamurellales.f__Nakamurellaceae	1.9216	neg	2.6039	0.0064
k__Bacteria.p__Actinobacteria.c__Actinobacteria.o__Streptomycetales.f__Streptomycetaceae.g__Kitasatospora	2.5573	neg	2.5459	0.0034
k__Bacteria.p__Proteobacteria.c__Gammaproteobacteria.o__Pseudomonadales.f__Moraxellaceae.g__Acinetobacter.s__Acinetobactersp_LoGeW2_3	1.987	Pos	2.331	0.0423
k__Bacteria.p__Actinobacteria.c__Coriobacteriia.o__Coriobacteriales.f__Coriobacteriaceae.g__Collinsella	3.7704	Pos	3.4646	0.0423
k__Bacteria.p__Actinobacteria.c__Actinobacteria.o__Micromonosporales.f__Micromonosporaceae.g__Micromonospora	2.5751	neg	2.3345	0.0203
k__Bacteria.p__Proteobacteria.c__Alphaproteobacteria.o__Rhizobiales.f__Methylobacteriaceae.g__Methylobacterium	3.2024	neg	2.7399	0.0368
k__Bacteria.p__Proteobacteria.c__Alphaproteobacteria.o__Rhodobacterales.f__Rhodobacteraceae.g__Paracoccus	2.4025	neg	2.515	0.0017
k__Bacteria.p__Firmicutes.c__Bacilli.o__Bacillales.f__Bacillaceae.g__Psychrobacillus	3.5968	Pos	3.2278	0.0319
k__Bacteria.p__Actinobacteria.c__Actinobacteria.o__Pseudonocardiales.f__Pseudonocardiaceae	2.0977	neg	2.8544	0.0184
k__Bacteria.p__Firmicutes.c__Bacilli.o__Bacillales.f__Staphylococcaceae.g__Staphylococcus.s__Staphylococcusxylosus	2.4544	neg	2.4123	0.0423
k__Bacteria.p__Firmicutes.c__Bacilli.o__Bacillales.f__Planococcaceae.g__Kurthia	2.7216	Pos	2.5692	0.012
