## Supplementary material for "Prospective Fecal Microbiomics Biomarkers for Chronic Wasting Disease": S5b-CWD-Biomarkers-LEfSe-Midwest5.tsv

Features	Log max mean	Enriched Group	LDA score	P-value
d_Bacteria.p_Firmicutes.c_Bacilli.o_Lactobacillales.f_Enterococcaceae.g_Enterococcus.s_Enterococcusgilvus	4.7139	neg	4.4204	0.0341
d_Bacteria.p_Proteobacteria.c_Alphaproteobacteria.o_Rhizobiales.f_Methylobacteriaceae	3.0119	Pos	3.2842	0.0337
d_Bacteria.p_Firmicutes.c_Clostridia.o_Clostridiales.f_Lachnospiraceae.g_Frisingicoccus	3.4056	neg	3.2036	0.0234
d_Bacteria.p_Planctomycetes.c_Planctomycetia.o_Planctomycetales.f_Planctomycetaceae	3.5293	Pos	3.3777	0.0165
d_Bacteria.p_Proteobacteria.c_Alphaproteobacteria.o_Rhizobiales.f_Methylobacteriaceae.g_Methylorubrum	2.6476	neg	3.3917	0.0341
