## Supplementary material for "Prospective Fecal Microbiomics Biomarkers for Chronic Wasting Disease": S5c-CWD-Biomarkers-LEfSe-Midwest7.tsv

Features	Log max mean	Enriched Group	LDA score	P-value
d_Archaea	5.2708	neg	4.7962	0.0164
d_Bacteria.p_Firmicutes.c_Clostridia.o_Clostridiales.f_Lachnospiraceae.g_Kineothrix	3.7202	Pos	3.2149	0.0451
d_Bacteria.p_Proteobacteria.c_Gammaproteobacteria.o_Enterobacterales.f_Enterobacteriaceae.g_Escherichia.s_Esc...	5.3902	Pos	5.0566	0.0111
d_Bacteria.p_Firmicutes.c_Clostridia.o_Clostridiales.f_Oscillospiraceae	3.7108	Pos	3.4625	0.00125
d_Bacteria.p_Firmicutes.c_Clostridia.o_Clostridiales.f_Clostridiaceae.g_Clostridium.s_Clostridiumsepticum	3.0078	Pos	2.7154	0.0049
d_Bacteria.p_Actinobacteria.c_Actinobacteria.o_Micrococcales.f_Micrococcaceae	2.9261	neg	3.1455	0.0107
d_Bacteria.p_Bacteroidetes.c_Bacteroidia.o_Bacteroidales.f_Bacteroidaceae	3.5242	Pos	3.3003	0.00125
d_Bacteria.p_Firmicutes.c_Bacilli.o_Lactobacillales.f_Leuconostocaceae	1.4823	Pos	3.2719	0.0049
d_Bacteria.p_Firmicutes.c_Bacilli.o_Lactobacillales.f_Streptococcaceae	2.5001	neg	2.8966	0.0357
d_Archaea.p_Euryarchaeota.c_Methanobacteria.o_Methanobacteriales.f_Methanobacteriaceae.g_Methanosphaera	4.2908	neg	3.9046	0.0455
d_Bacteria.p_Proteobacteria.c_Betaproteobacteria.o_Burkholderiales	2.2457	Pos	2.9769	0.0049
d_Archaea.p_Euryarchaeota.c_Methanobacteria.o_Methanobacteriales	5.2706	neg	4.8059	0.0164
d_Archaea.p_Euryarchaeota.c_Methanobacteria.o_Methanobacteriales.f_Methanobacteriaceae	2.4655	neg	2.6808	0.00503
d_Bacteria.p_Actinobacteria.c_Coriobacteriia.o_Coriobacteriales.f_Atopobiaceae.g_Olsenella	4.8004	neg	4.4223	0.0214
d_Bacteria.p_Firmicutes.c_Negativicutes.o_Acidaminococcales	3.7874	Pos	3.4984	0.00827
d_Bacteria.p_Bacteroidetes.c_Bacteroidia	3.5816	Pos	3.2593	0.00511
d_Archaea.p_Euryarchaeota.c_Methanobacteria	5.2706	neg	4.8016	0.0164
d_Bacteria.p_Actinobacteria.c_Coriobacteriia	5.2684	neg	4.7371	0.0214
d_Bacteria.p_Firmicutes.c_Clostridia.o_Clostridiales.f_Oscillospiraceae.g_Oscillibacter	2.9589	Pos	3.1041	0.00818
d_Bacteria.p_Proteobacteria.c_Betaproteobacteria	2.3698	Pos	2.9482	0.0049
d_Bacteria.p_Firmicutes.c_Clostridia.o_Clostridiales.f_Ruminococcaceae.g_Pseudoflavonifractor	3.2192	Pos	2.8905	0.0275
d_Bacteria.p_Bacteroidetes.c_Bacteroidia.o_Bacteroidales.f_Odoribacteraceae.g_Butyricimonas	3.3305	Pos	3.1432	0.000397
d_Bacteria.p_Proteobacteria.c_Gammaproteobacteria.o_Enterobacterales.f_Enterobacteriaceae.g_Escherichia	4.0385	Pos	3.7266	0.0138
d_Bacteria.p_Actinobacteria.c_Actinobacteria.o_Micrococcales.f_Microbacteriaceae	2.9153	neg	2.8773	0.0446
d_Bacteria.p_Firmicutes.c_Bacilli.o_Lactobacillales.f_Streptococcaceae.g_Lactococcus.s_Lactococcustaiwanensis	2.6085	Pos	2.6128	0.0049
d_Bacteria.p_Firmicutes.c_Erysipelotrichia.o_Erysipelotrichales.f_Erysipelotrichaceae.g_Turicibacter	4.5393	neg	4.2244	0.0455
d_Bacteria.p_Firmicutes.c_Clostridia.o_Clostridiales.f_Lachnospiraceae.g_Blautia	4.1398	neg	3.8049	0.00932
d_Bacteria.p_Bacteroidetes	4.9568	Pos	4.4923	0.00932
d_Bacteria.p_Firmicutes.c_Erysipelotrichia.o_Erysipelotrichales.f_Erysipelotrichaceae.g_Turicibacter.s_Turici...	4.5166	neg	4.2198	0.0278
d_Bacteria.p_Bacteroidetes.c_Bacteroidia.o_Bacteroidales.f_Bacteroidaceae.g_Bacteroides.s_Bacteroidesfragilis	2.4799	Pos	2.9376	0.0049
d_Bacteria.p_Firmicutes.c_Bacilli.o_Lactobacillales.f_Leuconostocaceae.g_Weissella	2.6663	Pos	2.6466	0.0407
d_Bacteria.p_Firmicutes.c_Clostridia.o_Clostridiales.f_Clostridiaceae.g_Clostridium.s_Clostridiumchauvoei	2.8	Pos	2.8024	0.00324
d_Bacteria.p_Acidobacteria.c_Blastocatellia	2.3806	Pos	2.7328	0.0049
d_Bacteria.p_Firmicutes.c_Erysipelotrichia	4.9444	neg	4.6358	0.0164
d_Bacteria	5.9758	Pos	4.8736	0.0164
d_Bacteria.p_Actinobacteria.c_Actinobacteria.o_Corynebacteriales.f_Mycobacteriaceae.g_Mycolicibacterium	2.8371	neg	3.0599	0.0373
d_Bacteria.p_Proteobacteria.c_Gammaproteobacteria.o_Pseudomonadales.f_Moraxellaceae	2.0991	Pos	3.015	0.0049
d_Bacteria.p_Actinobacteria.c_Actinobacteria.o_Corynebacteriales.f_Mycobacteriaceae.g_Mycobacterium	2.8299	neg	3.1046	0.0373
d_Bacteria.p_Actinobacteria	4.9948	neg	4.4022	0.0214
d_Bacteria.p_Actinobacteria.c_Actinobacteria.o_Streptomycetales	3.4179	neg	3.1008	0.0212
d_Bacteria.p_Proteobacteria.c_Gammaproteobacteria.o_Enterobacterales.f_Enterobacteriaceae.g_Shigella.s_Shigel...	2.8161	Pos	2.7831	0.0049
d_Bacteria.p_Bacteroidetes.c_Bacteroidia.o_Bacteroidales	5.4771	Pos	5.0991	0.00693
d_Bacteria.p_Proteobacteria.c_Gammaproteobacteria.o_Enterobacterales	2.5613	Pos	2.6759	0.0306
d_Bacteria.p_Acidobacteria	1.8617	Pos	2.9217	0.0049
d_Bacteria.p_Bacteroidetes.c_Bacteroidia.o_Bacteroidales.f_Odoribacteraceae	3.4725	Pos	3.2923	0.000397
d_Bacteria.p_Actinobacteria.c_Actinobacteria.o_Micromonosporales	2.9076	neg	2.9014	0.0223
d_Bacteria.p_Proteobacteria.c_Gammaproteobacteria.o_Enterobacterales.f_Enterobacteriaceae	3.7419	Pos	3.4219	0.0104
d_Bacteria.p_Firmicutes.c_Erysipelotrichia.o_Erysipelotrichales	4.9444	neg	4.6392	0.0164
d_Bacteria.p_Firmicutes.c_Clostridia.o_Clostridiales.f_Lachnospiraceae.g_Dorea	4.2522	neg	3.8506	0.00693
d_Archaea.p_Euryarchaeota.c_Methanobacteria.o_Methanobacteriales.f_Methanobacteriaceae.g_Methanobrevibacter	4.9537	neg	4.5596	0.0164
d_Bacteria.p_Actinobacteria.c_Actinobacteria.o_Micromonosporales.f_Micromonosporaceae	2.5263	neg	2.9981	0.0345
d_Bacteria.p_Bacteroidetes.c_Bacteroidia.o_Bacteroidales.f_Bacteroidaceae.g_Bacteroides	3.8614	Pos	3.5624	0.00473
d_Bacteria.p_Firmicutes.c_Clostridia.o_Clostridiales.f_Clostridiaceae.g_Clostridium.s_Clostridiumcelatum	4.0742	neg	3.7859	0.029
d_Bacteria.p_Proteobacteria.c_Gammaproteobacteria.o_Enterobacterales.f_Enterobacteriaceae.g_Shigella	2.9173	Pos	2.7479	0.00505
d_Bacteria.p_Actinobacteria.c_Actinobacteria.o_Streptomycetales.f_Streptomycetaceae.g_Streptomyces	3.0879	neg	2.8247	0.029
d_Bacteria.p_Firmicutes.c_Clostridia	4.3993	Pos	3.8965	0.00693
d_Bacteria.p_Firmicutes.c_Negativicutes.o_Acidaminococcales.f_Acidaminococcaceae	3.7683	Pos	3.4754	0.00827
d_Bacteria.p_Actinobacteria.c_Actinobacteria.o_Corynebacteriales.f_Nocardiaceae.g_Rhodococcus	3.223	neg	2.9244	0.0357
d_Bacteria.p_Proteobacteria.c_Gammaproteobacteria	3.4531	neg	3.0969	0.0451
d_Bacteria.p_Proteobacteria.c_Alphaproteobacteria.o_Rhizobiales.f_Methylobacteriaceae	2.3973	neg	2.9268	0.0345
