## Supplementary material for "Prospective Fecal Microbiomics Biomarkers for Chronic Wasting Disease": S5d-CWD-Biomarkers-LEfSe-South1.tsv

Features	Log max mean	Enriched Group	LDA score	P-value
d_Bacteria.p_Actinobacteria.c_Actinobacteria.o_Corynebacteriales.f_Corynebacteriaceae.g_Corynebacterium	2.7927	Pos	2.4851	0.0054
d_Bacteria.p_Firmicutes.c_Clostridia.o_Clostridiales.f_Lachnospiraceae.g_Blautia.s_Ruminococcus_torques	2.3133	Pos	2.0097	0.0339
d_Bacteria.p_Actinobacteria.c_Actinobacteria.o_Corynebacteriales.f_Corynebacteriaceae	2.7927	Pos	2.4523	0.0108
d_Bacteria.p_Firmicutes.c_Clostridia.o_Clostridiales.f_Eubacteriaceae.g_Eubacterium.s_Eubacteriumxylanophilum	2.9042	Pos	2.5143	0.0337
d_Bacteria.p_Firmicutes.c_Bacilli.o_Bacillales.f_Bacillaceae.g_Oceanobacillus	2.4641	Pos	2.1387	0.0324
d_Bacteria.p_Firmicutes.c_Bacilli.o_Bacillales.f_Staphylococcaceae.g_Macrococcus	2.6521	Pos	2.3018	0.0339
