## Supplementary material for "Prospective Fecal Microbiomics Biomarkers for Chronic Wasting Disease": S6-CWD-biomarkers-taxa.tsv

Rank	Lineage	Scientific Name	NCBI id	T_test P	T_test FDR	Mean_neg	Mean_pos	SEM_neg	SEM_pos	Rank_sum P	Rank_sum FDR
Kingdom	k__Archaea	k__Archaea	2157	0.0019	0.024	3	1.9	0.27	0.28	0.0013	0.0038
Kingdom	k__Bacteria	k__Bacteria	2	0.031	0.043	96	97	0.28	0.29	0.0064	0.0096
Phylum	k__Archaea;p__Euryarchaeota	p__Euryarchaeota	28890	0.0019	0.047	3	1.9	0.27	0.28	0.0013	0.015
Phylum	k__Bacteria;p__Actinobacteria	p__Actinobacteria	201174	0.57	0.34	11	16	1.3	2.9	0.47	0.56
Phylum	k__Bacteria;p__Bacteroidetes	p__Bacteroidetes	976	0.22	0.039	3.2	6.1	0.49	0.78	0.025	0.099
Phylum	k__Bacteria;p__Candidatus Saccharibacteria	p__Candidatus Saccharibacteria	95818	0.21	0.34	0.15	0.072	0.051	0.017	0.31	0.46
Phylum	k__Bacteria;p__Fibrobacteres	p__Fibrobacteres	65842	0.9	0.91	0.11	0.11	0.031	0.024	0.75	0.82
Phylum	k__Bacteria;p__Firmicutes	p__Firmicutes	1239	0.0044	0.059	43	36	1.7	2.1	0.0029	0.018
Phylum	k__Bacteria;p__Planctomycetes	p__Planctomycetes	203682	0.3	0.86	0.26	0.3	0.088	0.075	0.22	0.42
Phylum	k__Bacteria;p__Proteobacteria	p__Proteobacteria	1224	0.02	0.057	0.82	3.6	0.31	1.1	0.091	0.27
Phylum	k__Bacteria;p__Spirochaetes	p__Spirochaetes	203691	0.33	0.51	1.8	1.4	0.42	0.24	0.47	0.56
Phylum	k__Bacteria;p__Verrucomicrobia	p__Verrucomicrobia	74201	0.4	0.54	2.1	1.8	0.27	0.28	0.25	0.42
Class	k__Archaea;p__Euryarchaeota;c__Methanobacteria	c__Methanobacteria	183925	0.002	0.03	3	1.9	0.27	0.28	0.0012	0.006
Class	k__Bacteria;p__Actinobacteria;c__Actinobacteria	c__Actinobacteria	1760	0.2	0.086	5.1	12	1.4	3	0.36	0.48
Class	k__Bacteria;p__Actinobacteria;c__Coriobacteriia	c__Coriobacteriia	84998	5.2E-05	0.03	5	3	0.54	0.48	0.00011	0.0011
Class	k__Bacteria;p__Bacteroidetes;c__Bacteroidia	c__Bacteroidia	200643	0.41	0.038	2.3	3.9	0.36	0.56	0.088	0.24
Class	k__Bacteria;p__Fibrobacteres;c__Fibrobacteria	c__Fibrobacteria	204430	0.9	0.91	0.11	0.11	0.031	0.024	0.75	0.79
Class	k__Bacteria;p__Firmicutes;c__Bacilli	c__Bacilli	91061	0.36	0.68	9.1	11	2.3	2.2	0.23	0.36
Class	k__Bacteria;p__Firmicutes;c__Clostridia	c__Clostridia	186801	0.00075	0.0071	23	16	1.4	1.3	0.00097	0.006
Class	k__Bacteria;p__Firmicutes;c__Erysipelotrichia	c__Erysipelotrichia	526524	0.4	0.79	2.1	2.3	0.31	0.52	0.44	0.52
Class	k__Bacteria;p__Planctomycetes;c__Planctomycetia	c__Planctomycetia	203683	0.31	0.87	0.26	0.28	0.087	0.071	0.24	0.36
Class	k__Bacteria;p__Proteobacteria;c__Alphaproteobacteria	c__Alphaproteobacteria	28211	0.21	0.26	0.15	0.098	0.025	0.019	0.2	0.36
Class	k__Bacteria;p__Proteobacteria;c__Gammaproteobacteria	c__Gammaproteobacteria	1236	0.039	0.038	0.63	3.4	0.31	1.1	0.097	0.24
Class	k__Bacteria;p__Spirochaetes;c__Spirochaetia	c__Spirochaetia	203692	0.33	0.48	1.8	1.4	0.42	0.24	0.47	0.52
Class	k__Bacteria;p__Verrucomicrobia;c__Verrucomicrobiae	c__Verrucomicrobiae	203494	0.52	0.83	1.2	1.1	0.19	0.24	0.41	0.51
Order	k__Archaea;p__Euryarchaeota;c__Methanobacteria;o__Methanobacteriales	o__Methanobacteriales	2158	0.002	0.036	3	1.9	0.27	0.28	0.0012	0.0068
Order	k__Bacteria;p__Actinobacteria;c__Actinobacteria;o__Bifidobacteriales	o__Bifidobacteriales	85004	0.36	0.96	1.2	1.1	0.63	0.58	0.22	0.48
Order	k__Bacteria;p__Actinobacteria;c__Actinobacteria;o__Corynebacteriales	o__Corynebacteriales	85007	0.77	0.66	0.75	0.47	0.41	0.17	0.58	0.74
Order	k__Bacteria;p__Actinobacteria;c__Actinobacteria;o__Micrococcales	o__Micrococcales	85006	0.17	0.077	2.9	10	1.2	2.9	0.26	0.48
Order	k__Bacteria;p__Actinobacteria;c__Coriobacteriia;o__Coriobacteriales	o__Coriobacteriales	84999	0.0014	0.34	2.3	1.5	0.42	0.38	0.00055	0.005
Order	k__Bacteria;p__Actinobacteria;c__Coriobacteriia;o__Eggerthellales	o__Eggerthellales	1643822	0.67	0.53	0.12	0.072	0.054	0.021	0.67	0.82
Order	k__Bacteria;p__Bacteroidetes;c__Bacteroidia;o__Bacteroidales	o__Bacteroidales	171549	0.41	0.054	2.3	3.9	0.36	0.55	0.091	0.26
Order	k__Bacteria;p__Fibrobacteres;c__Fibrobacteria;o__Fibrobacterales	o__Fibrobacterales	218872	0.9	0.96	0.11	0.11	0.031	0.024	0.75	0.84
Order	k__Bacteria;p__Firmicutes;c__Bacilli;o__Bacillales	o__Bacillales	1385	0.07	0.048	0.89	2.8	0.24	0.7	0.093	0.26
Order	k__Bacteria;p__Firmicutes;c__Bacilli;o__Lactobacillales	o__Lactobacillales	186826	0.7	1	8.2	8.2	2.3	2.1	0.72	0.84
Order	k__Bacteria;p__Firmicutes;c__Clostridia;o__Clostridiales	o__Clostridiales	186802	0.00065	0.006	22	16	1.4	1.3	0.00078	0.0054
Order	k__Bacteria;p__Firmicutes;c__Erysipelotrichia;o__Erysipelotrichales	o__Erysipelotrichales	526525	0.4	0.81	2.1	2.3	0.31	0.52	0.44	0.61
Order	k__Bacteria;p__Planctomycetes;c__Planctomycetia;o__Planctomycetales	o__Planctomycetales	112	0.36	0.92	0.26	0.28	0.087	0.071	0.24	0.48
Order	k__Bacteria;p__Proteobacteria;c__Alphaproteobacteria;o__Rhizobiales	o__Rhizobiales	356	0.26	0.34	0.11	0.076	0.021	0.016	0.3	0.48
Order	k__Bacteria;p__Proteobacteria;c__Gammaproteobacteria;o__Enterobacterales	o__Enterobacterales	91347	0.072	0.17	0.54	1.6	0.31	0.5	0.29	0.48
Order	k__Bacteria;p__Proteobacteria;c__Gammaproteobacteria;o__Pseudomonadales	o__Pseudomonadales	72274	0.0018	0.16	0.0084	1.8	0.006	0.91	0.018	0.065
Order	k__Bacteria;p__Spirochaetes;c__Spirochaetia;o__Spirochaetales	o__Spirochaetales	136	0.33	0.53	1.8	1.4	0.42	0.24	0.47	0.62
Order	k__Bacteria;p__Verrucomicrobia;c__Verrucomicrobiae;o__Verrucomicrobiales	o__Verrucomicrobiales	48461	0.52	0.88	1.2	1.1	0.19	0.24	0.41	0.6
Family	k__Archaea;p__Euryarchaeota;c__Methanobacteria;o__Methanobacteriales;f__Methanobacteriaceae	f__Methanobacteriaceae	2159	0.002	0.043	3	1.9	0.27	0.28	0.0012	0.0067
Family	k__Bacteria;p__Actinobacteria;c__Actinobacteria;o__Bifidobacteriales;f__Bifidobacteriaceae	f__Bifidobacteriaceae	31953	0.36	0.95	1.2	1.1	0.63	0.58	0.22	0.45
Family	k__Bacteria;p__Actinobacteria;c__Actinobacteria;o__Corynebacteriales;f__Corynebacteriaceae	f__Corynebacteriaceae	1653	0.19	0.46	0.47	0.052	0.38	0.03	0.28	0.5
Family	k__Bacteria;p__Actinobacteria;c__Actinobacteria;o__Corynebacteriales;f__Nocardiaceae	f__Nocardiaceae	85025	0.78	0.53	0.22	0.37	0.038	0.16	0.48	0.7
Family	k__Bacteria;p__Actinobacteria;c__Actinobacteria;o__Micrococcales;f__Micrococcaceae	f__Micrococcaceae	1268	0.18	0.11	2.8	9.9	1.2	2.9	0.28	0.5
Family	k__Bacteria;p__Actinobacteria;c__Coriobacteriia;o__Coriobacteriales;f__Atopobiaceae	f__Atopobiaceae	1643824	0.00011	0.19	1.6	0.79	0.38	0.2	3.9E-05	0.00043
Family	k__Bacteria;p__Actinobacteria;c__Coriobacteriia;o__Coriobacteriales;f__Coriobacteriaceae	f__Coriobacteriaceae	84107	0.047	0.28	7.1E-05	0.16	5.3E-05	0.1	0.043	0.21
Family	k__Bacteria;p__Actinobacteria;c__Coriobacteriia;o__Eggerthellales;f__Eggerthellaceae	f__Eggerthellaceae	1643826	0.67	0.53	0.12	0.072	0.054	0.021	0.67	0.87
Family	k__Bacteria;p__Bacteroidetes;c__Bacteroidia;o__Bacteroidales;f__Bacteroidaceae	f__Bacteroidaceae	815	0.00067	0.0086	0.056	0.21	0.01	0.044	0.00021	0.0015
Family	k__Bacteria;p__Bacteroidetes;c__Bacteroidia;o__Bacteroidales;f__Prevotellaceae	f__Prevotellaceae	171552	0.65	0.74	0.54	0.62	0.1	0.1	0.88	0.95
Family	k__Bacteria;p__Fibrobacteres;c__Fibrobacteria;o__Fibrobacterales;f__Fibrobacteraceae	f__Fibrobacteraceae	204431	0.9	0.95	0.11	0.11	0.031	0.024	0.75	0.89
Family	k__Bacteria;p__Firmicutes;c__Bacilli;o__Bacillales;f__Bacillaceae	f__Bacillaceae	186817	0.15	0.28	0.46	1.2	0.21	0.41	0.2	0.43
Family	k__Bacteria;p__Firmicutes;c__Bacilli;o__Bacillales;f__Planococcaceae	f__Planococcaceae	186818	0.057	0.11	0.048	0.58	0.024	0.24	0.55	0.76
Family	k__Bacteria;p__Firmicutes;c__Bacilli;o__Lactobacillales;f__Carnobacteriaceae	f__Carnobacteriaceae	186828	0.17	0.11	0.41	3.1	0.21	1.2	0.91	0.95
Family	k__Bacteria;p__Firmicutes;c__Bacilli;o__Lactobacillales;f__Enterococcaceae	f__Enterococcaceae	81852	0.12	0.38	5.8	3	2	1	0.1	0.28
Family	k__Bacteria;p__Firmicutes;c__Bacilli;o__Lactobacillales;f__Lactobacillaceae	f__Lactobacillaceae	33958	0.84	0.38	0.29	0.13	0.12	0.053	0.5	0.71
Family	k__Bacteria;p__Firmicutes;c__Bacilli;o__Lactobacillales;f__Streptococcaceae	f__Streptococcaceae	1300	0.54	0.9	1.6	1.9	0.71	0.95	0.59	0.79
Family	k__Bacteria;p__Firmicutes;c__Clostridia;o__Clostridiales;f__Clostridiaceae	f__Clostridiaceae	31979	0.72	0.28	0.54	1.1	0.12	0.33	0.74	0.89
Family	k__Bacteria;p__Firmicutes;c__Clostridia;o__Clostridiales;f__Eubacteriaceae	f__Eubacteriaceae	186806	0.00041	0.0039	0.17	0.061	0.027	0.0077	8.4E-05	0.00074
Family	k__Bacteria;p__Firmicutes;c__Clostridia;o__Clostridiales;f__Lachnospiraceae	f__Lachnospiraceae	186803	0.024	0.53	1.6	1.3	0.18	0.26	0.036	0.13
Family	k__Bacteria;p__Firmicutes;c__Clostridia;o__Clostridiales;f__Peptostreptococcaceae	f__Peptostreptococcaceae	186804	0.51	0.79	2.1	2.4	0.27	0.46	0.48	0.7
Family	k__Bacteria;p__Firmicutes;c__Clostridia;o__Clostridiales;f__Ruminococcaceae	f__Ruminococcaceae	541000	0.91	0.82	0.79	0.73	0.12	0.11	0.94	0.95
Family	k__Bacteria;p__Firmicutes;c__Erysipelotrichia;o__Erysipelotrichales;f__Erysipelotrichaceae	f__Erysipelotrichaceae	128827	0.4	0.79	2.1	2.3	0.31	0.52	0.44	0.7
Family	k__Bacteria;p__Planctomycetes;c__Planctomycetia;o__Planctomycetales;f__Planctomycetaceae	f__Planctomycetaceae	126	0.28	0.97	0.15	0.14	0.072	0.048	0.077	0.24
Family	k__Bacteria;p__Proteobacteria;c__Gammaproteobacteria;o__Enterobacterales;f__Enterobacteriaceae	f__Enterobacteriaceae	543	0.072	0.19	0.54	1.6	0.31	0.5	0.26	0.5
Family	k__Bacteria;p__Proteobacteria;c__Gammaproteobacteria;o__Pseudomonadales;f__Moraxellaceae	f__Moraxellaceae	468	0.0022	0.19	0.0083	1.8	0.006	0.91	0.0065	0.031
Family	k__Bacteria;p__Spirochaetes;c__Spirochaetia;o__Spirochaetales;f__Spirochaetaceae	f__Spirochaetaceae	137	0.33	0.53	1.8	1.3	0.41	0.24	0.47	0.7
Family	k__Bacteria;p__Verrucomicrobia;c__Verrucomicrobiae;o__Verrucomicrobiales;f__Akkermansiaceae	f__Akkermansiaceae	1647988	0.85	0.84	0.75	0.84	0.14	0.23	0.72	0.89
Genus	k__Archaea;p__Euryarchaeota;c__Methanobacteria;o__Methanobacteriales;f__Methanobacteriaceae;g__Methanobrevibacter	g__Methanobrevibacter	2172	0.0021	0.09	2.8	1.8	0.25	0.28	0.0011	0.0081
Genus	k__Archaea;p__Euryarchaeota;c__Methanobacteria;o__Methanobacteriales;f__Methanobacteriaceae;g__Methanosphaera	g__Methanosphaera	2316	0.14	0.056	0.21	0.084	0.043	0.016	0.18	0.37
Genus	k__Bacteria;p__Actinobacteria;c__Actinobacteria;o__Bifidobacteriales;f__Bifidobacteriaceae;g__Bifidobacterium	g__Bifidobacterium	1678	0.5	0.97	0.97	0.92	0.62	0.57	0.33	0.52
Genus	k__Bacteria;p__Actinobacteria;c__Actinobacteria;o__Corynebacteriales;f__Corynebacteriaceae;g__Corynebacterium	g__Corynebacterium	1716	0.19	0.46	0.47	0.052	0.38	0.03	0.28	0.47
Genus	k__Bacteria;p__Actinobacteria;c__Actinobacteria;o__Corynebacteriales;f__Nocardiaceae;g__Rhodococcus	g__Rhodococcus	1827	0.84	0.52	0.2	0.36	0.037	0.16	0.55	0.71
Genus	k__Bacteria;p__Actinobacteria;c__Actinobacteria;o__Micrococcales;f__Micrococcaceae;g__Arthrobacter	g__Arthrobacter	1663	0.15	0.14	2.7	9.9	1.2	2.9	0.26	0.44
Genus	k__Bacteria;p__Actinobacteria;c__Coriobacteriia;o__Coriobacteriales;f__Atopobiaceae;g__Olsenella	g__Olsenella	133925	0.00019	0.25	1.2	0.52	0.37	0.15	4.5E-05	0.00071
Genus	k__Bacteria;p__Actinobacteria;c__Coriobacteriia;o__Coriobacteriales;f__Coriobacteriaceae;g__Collinsella	g__Collinsella	102106	0.047	0.31	0	0.16	0	0.1	0.043	0.21
Genus	k__Bacteria;p__Bacteroidetes;c__Bacteroidia;o__Bacteroidales;f__Bacteroidaceae;g__Bacteroides	g__Bacteroides	816	0.0023	0.038	0.044	0.18	0.0085	0.043	0.0019	0.011
Genus	k__Bacteria;p__Fibrobacteres;c__Fibrobacteria;o__Fibrobacterales;f__Fibrobacteraceae;g__Fibrobacter	g__Fibrobacter	832	0.9	0.94	0.11	0.11	0.031	0.024	0.75	0.88
Genus	k__Bacteria;p__Firmicutes;c__Bacilli;o__Bacillales;f__Bacillaceae;g__Bacillus	g__Bacillus	1386	0.14	0.66	0.4	0.68	0.21	0.34	0.12	0.31
Genus	k__Bacteria;p__Firmicutes;c__Bacilli;o__Bacillales;f__Bacillaceae;g__Lysinibacillus	g__Lysinibacillus	400634	0.63	0.28	0.047	0.34	0.013	0.18	0.5	0.67
Genus	k__Bacteria;p__Firmicutes;c__Bacilli;o__Bacillales;f__Bacillaceae;g__Psychrobacillus	g__Psychrobacillus	1221880	0.0089	0.37	0.0058	0.13	0.0024	0.089	0.18	0.37
Genus	k__Bacteria;p__Firmicutes;c__Bacilli;o__Bacillales;f__Planococcaceae;g__Planococcus	g__Planococcus	1372	0.016	0.25	0.0076	0.23	0.0054	0.13	0.36	0.54
Genus	k__Bacteria;p__Firmicutes;c__Bacilli;o__Bacillales;f__Planococcaceae;g__Planomicrobium	g__Planomicrobium	162291	0.0066	0.26	0.012	0.23	0.011	0.13	0.0013	0.0098
Genus	k__Bacteria;p__Firmicutes;c__Bacilli;o__Lactobacillales;f__Carnobacteriaceae;g__Carnobacterium	g__Carnobacterium	2747	0.25	0.18	0.32	2.9	0.18	1.2	0.84	0.95
Genus	k__Bacteria;p__Firmicutes;c__Bacilli;o__Lactobacillales;f__Carnobacteriaceae;g__Desemzia	g__Desemzia	82800	0.14	0.36	0.082	0.26	0.06	0.11	0.34	0.53
Genus	k__Bacteria;p__Firmicutes;c__Bacilli;o__Lactobacillales;f__Enterococcaceae;g__Enterococcus	g__Enterococcus	1350	0.12	0.41	5.8	3	2	1	0.1	0.28
Genus	k__Bacteria;p__Firmicutes;c__Bacilli;o__Lactobacillales;f__Lactobacillaceae;g__Lactobacillus	g__Lactobacillus	1578	0.84	0.48	0.26	0.12	0.12	0.053	0.51	0.67
Genus	k__Bacteria;p__Firmicutes;c__Bacilli;o__Lactobacillales;f__Streptococcaceae;g__Streptococcus	g__Streptococcus	1301	0.51	0.89	1.6	1.8	0.71	0.95	0.51	0.67
Genus	k__Bacteria;p__Firmicutes;c__Clostridia;o__Clostridiales;f__Clostridiaceae;g__Clostridium	g__Clostridium	1485	0.63	0.32	0.52	1	0.12	0.32	0.75	0.88
Genus	k__Bacteria;p__Firmicutes;c__Clostridia;o__Clostridiales;f__Lachnospiraceae;g__Agathobacter	g__Agathobacter	1766253	0.048	0.25	0.3	0.11	0.099	0.056	0.059	0.21
Genus	k__Bacteria;p__Firmicutes;c__Clostridia;o__Clostridiales;f__Lachnospiraceae;g__Blautia	g__Blautia	572511	0.071	0.72	0.23	0.31	0.055	0.14	0.046	0.21
Genus	k__Bacteria;p__Firmicutes;c__Clostridia;o__Clostridiales;f__Lachnospiraceae;g__Coprococcus	g__Coprococcus	33042	0.1	0.44	0.16	0.12	0.025	0.017	0.22	0.42
Genus	k__Bacteria;p__Firmicutes;c__Clostridia;o__Clostridiales;f__Lachnospiraceae;g__Dorea	g__Dorea	189330	6.2E-05	0.038	0.37	0.17	0.062	0.032	0.00036	0.0032
Genus	k__Bacteria;p__Firmicutes;c__Clostridia;o__Clostridiales;f__Lachnospiraceae;g__Kineothrix	g__Kineothrix	2163168	0.66	0.87	0.13	0.14	0.021	0.02	0.92	0.96
Genus	k__Bacteria;p__Firmicutes;c__Clostridia;o__Clostridiales;f__Peptostreptococcaceae;g__Paeniclostridium	g__Paeniclostridium	1849828	0.68	0.52	0.2	0.31	0.061	0.11	0.068	0.21
Genus	k__Bacteria;p__Firmicutes;c__Clostridia;o__Clostridiales;f__Peptostreptococcaceae;g__Romboutsia	g__Romboutsia	1501226	0.64	0.69	1.1	1.3	0.15	0.27	0.61	0.75
Genus	k__Bacteria;p__Firmicutes;c__Clostridia;o__Clostridiales;f__Peptostreptococcaceae;g__Terrisporobacter	g__Terrisporobacter	1505652	0.29	0.28	0.041	0.13	0.0083	0.055	0.45	0.64
Genus	k__Bacteria;p__Firmicutes;c__Clostridia;o__Clostridiales;f__Ruminococcaceae;g__Ruminococcus	g__Ruminococcus	1263	0.68	0.73	0.49	0.42	0.09	0.091	0.6	0.75
Genus	k__Bacteria;p__Firmicutes;c__Erysipelotrichia;o__Erysipelotrichales;f__Erysipelotrichaceae;g__Kandleria	g__Kandleria	1279388	0.92	0.52	0.04	0.1	0.027	0.058	0.17	0.37
Genus	k__Bacteria;p__Firmicutes;c__Erysipelotrichia;o__Erysipelotrichales;f__Erysipelotrichaceae;g__Turicibacter	g__Turicibacter	191303	0.3	0.69	1.7	2	0.28	0.51	0.25	0.44
Genus	k__Bacteria;p__Proteobacteria;c__Gammaproteobacteria;o__Enterobacterales;f__Enterobacteriaceae;g__Escherichia	g__Escherichia	561	0.071	0.25	0.52	1.6	0.3	0.49	0.2	0.39
Genus	k__Bacteria;p__Proteobacteria;c__Gammaproteobacteria;o__Pseudomonadales;f__Moraxellaceae;g__Acinetobacter	g__Acinetobacter	469	0.0026	0.25	0.0083	1.7	0.006	0.9	0.012	0.056
Genus	k__Bacteria;p__Spirochaetes;c__Spirochaetia;o__Spirochaetales;f__Spirochaetaceae;g__Treponema	g__Treponema	157	0.32	0.69	1	0.83	0.25	0.17	0.45	0.64
Genus	k__Bacteria;p__Verrucomicrobia;c__Verrucomicrobiae;o__Verrucomicrobiales;f__Akkermansiaceae;g__Akkermansia	g__Akkermansia	239934	0.85	0.84	0.75	0.84	0.14	0.23	0.72	0.88
Species	k__Archaea;p__Euryarchaeota;c__Methanobacteria;o__Methanobacteriales;f__Methanobacteriaceae;g__Methanobrevibacter;s__Methanobrevibacter millerae	s__Methanobrevibacter millerae	230361	0.00098	0.041	1.5	0.86	0.15	0.12	0.00064	0.0073
Species	k__Bacteria;p__Actinobacteria;c__Actinobacteria;o__Bifidobacteriales;f__Bifidobacteriaceae;g__Bifidobacterium;s__Bifidobacterium pseudolongum	s__Bifidobacterium pseudolongum	1694	0.84	0.49	0.9	0.29	0.58	0.23	0.71	0.94
Species	k__Bacteria;p__Actinobacteria;c__Actinobacteria;o__Corynebacteriales;f__Corynebacteriaceae;g__Corynebacterium;s__Corynebacterium variabile	s__Corynebacterium variabile	1727	0.094	0.47	0.27	0.0048	0.25	0.0018	0.1	0.32
Species	k__Bacteria;p__Actinobacteria;c__Actinobacteria;o__Corynebacteriales;f__Nocardiaceae;g__Rhodococcus;s__Rhodococcus coprophilus	s__Rhodococcus coprophilus	38310	0.98	0.47	0.16	0.33	0.033	0.15	0.83	0.98
Species	k__Bacteria;p__Actinobacteria;c__Actinobacteria;o__Micrococcales;f__Micrococcaceae;g__Arthrobacter;s__Arthrobacter crystallopoietes	s__Arthrobacter crystallopoietes	37928	0.37	0.28	0.061	0.41	0.03	0.19	0.9	0.98
Species	k__Bacteria;p__Actinobacteria;c__Actinobacteria;o__Micrococcales;f__Micrococcaceae;g__Arthrobacter;s__Arthrobacter sp. YIM 100118	s__Arthrobacter sp. YIM 100118	590842	0.15	0.28	0.36	1.3	0.18	0.46	0.31	0.53
Species	k__Bacteria;p__Actinobacteria;c__Coriobacteriia;o__Coriobacteriales;f__Atopobiaceae;g__Olsenella;s__Olsenella umbonata	s__Olsenella umbonata	604330	0.82	0.61	0.25	0.078	0.25	0.071	0.29	0.52
Species	k__Bacteria;p__Firmicutes;c__Bacilli;o__Bacillales;f__Bacillaceae;g__Bacillus;s__Bacillus psychrosaccharolyticus	s__Bacillus psychrosaccharolyticus	1407	0.02	0.67	0.25	0.46	0.2	0.32	0.012	0.063
Species	k__Bacteria;p__Firmicutes;c__Bacilli;o__Bacillales;f__Bacillaceae;g__Lysinibacillus;s__Lysinibacillus sp. YS11	s__Lysinibacillus sp. YS11	2072025	0.5	0.34	0.032	0.22	0.0091	0.12	0.85	0.98
Species	k__Bacteria;p__Firmicutes;c__Bacilli;o__Bacillales;f__Bacillaceae;g__Psychrobacillus;s__Psychrobacillus psychrodurans	s__Psychrobacillus psychrodurans	126157	0.026	0.45	0.0033	0.1	0.0018	0.082	0.059	0.24
Species	k__Bacteria;p__Firmicutes;c__Bacilli;o__Bacillales;f__Planococcaceae;g__Planomicrobium;s__Planomicrobium glaciei	s__Planomicrobium glaciei	459472	0.0072	0.28	0.011	0.2	0.0096	0.11	0.0013	0.012
Species	k__Bacteria;p__Firmicutes;c__Bacilli;o__Lactobacillales;f__Carnobacteriaceae;g__Carnobacterium;s__Carnobacterium inhibens	s__Carnobacterium inhibens	147709	0.24	0.34	0.095	0.6	0.065	0.33	0.94	0.98
Species	k__Bacteria;p__Firmicutes;c__Bacilli;o__Lactobacillales;f__Carnobacteriaceae;g__Carnobacterium;s__Carnobacterium sp. 17-4	s__Carnobacterium sp. 17-4	208596	0.35	0.28	0.16	1.7	0.079	0.81	0.54	0.76
Species	k__Bacteria;p__Firmicutes;c__Bacilli;o__Lactobacillales;f__Carnobacteriaceae;g__Desemzia;s__Desemzia incerta	s__Desemzia incerta	82801	0.13	0.38	0.077	0.24	0.056	0.1	0.26	0.5
Species	k__Bacteria;p__Firmicutes;c__Bacilli;o__Lactobacillales;f__Enterococcaceae;g__Enterococcus;s__Enterococcus durans	s__Enterococcus durans	53345	0.33	0.59	0.13	0.072	0.067	0.039	0.29	0.52
Species	k__Bacteria;p__Firmicutes;c__Bacilli;o__Lactobacillales;f__Enterococcaceae;g__Enterococcus;s__Enterococcus faecalis	s__Enterococcus faecalis	1351	0.18	0.47	0.15	0.0056	0.12	0.0052	0.13	0.37
Species	k__Bacteria;p__Firmicutes;c__Bacilli;o__Lactobacillales;f__Enterococcaceae;g__Enterococcus;s__Enterococcus faecium	s__Enterococcus faecium	1352	0.014	0.61	2.1	1.3	1.1	0.69	0.0094	0.045
Species	k__Bacteria;p__Firmicutes;c__Bacilli;o__Lactobacillales;f__Enterococcaceae;g__Enterococcus;s__Enterococcus mundtii	s__Enterococcus mundtii	53346	0.5	0.54	2.1	0.84	1.3	0.59	0.96	0.98
Species	k__Bacteria;p__Firmicutes;c__Clostridia;o__Clostridiales;f__Clostridiaceae;g__Clostridium;s__Clostridium celatum	s__Clostridium celatum	36834	0.95	0.42	0.22	0.43	0.051	0.15	0.8	0.98
Species	k__Bacteria;p__Firmicutes;c__Clostridia;o__Clostridiales;f__Lachnospiraceae;g__Blautia;s__Blautia glucerasea	s__Blautia glucerasea	536633	0.66	0.49	0.003	0.1	0.0014	0.1	0.37	0.61
Species	k__Bacteria;p__Firmicutes;c__Clostridia;o__Clostridiales;f__Peptostreptococcaceae;g__Paeniclostridium;s__Paeniclostridium sordellii	s__Paeniclostridium sordellii	1505	0.75	0.5	0.18	0.28	0.054	0.095	0.072	0.26
Species	k__Bacteria;p__Firmicutes;c__Clostridia;o__Clostridiales;f__Peptostreptococcaceae;g__Romboutsia;s__Romboutsia sedimentorum	s__Romboutsia sedimentorum	1368474	0.79	0.47	0.13	0.25	0.037	0.11	0.92	0.98
Species	k__Bacteria;p__Firmicutes;c__Clostridia;o__Clostridiales;f__Peptostreptococcaceae;g__Romboutsia;s__Romboutsia timonensis	s__Romboutsia timonensis	1776391	0.56	0.87	0.86	0.9	0.11	0.16	0.52	0.74
Species	k__Bacteria;p__Firmicutes;c__Erysipelotrichia;o__Erysipelotrichales;f__Erysipelotrichaceae;g__Turicibacter;s__Turicibacter sp. H121	s__Turicibacter sp. H121	1712675	0.37	0.59	0.91	1.2	0.16	0.28	0.27	0.5
Species	k__Bacteria;p__Proteobacteria;c__Gammaproteobacteria;o__Enterobacterales;f__Enterobacteriaceae;g__Escherichia;s__Escherichia coli	s__Escherichia coli	562	0.071	0.28	0.5	1.5	0.29	0.47	0.2	0.42
Species	k__Bacteria;p__Proteobacteria;c__Gammaproteobacteria;o__Pseudomonadales;f__Moraxellaceae;g__Acinetobacter;s__Acinetobacter lwoffii	s__Acinetobacter lwoffii	28090	0.012	0.28	0.0071	1.3	0.0056	0.76	0.16	0.4
Species	k__Bacteria;p__Verrucomicrobia;c__Verrucomicrobiae;o__Verrucomicrobiales;f__Akkermansiaceae;g__Akkermansia;s__Akkermansia muciniphila	s__Akkermansia muciniphila	239935	0.2	0.47	0.024	0.23	0.011	0.2	0.12	0.34
