## Supplementary material for "Prospective Fecal Microbiomics Biomarkers for Chronic Wasting Disease": S7b-Metabolomics_References.tsv

Ace-13C	Prop-13C	But-13C	Gly-13C	Ala-13C	Ser-13C	Phe-13C	Ile-13C	Leu-13C	Met-13C	Tyr-13C	Pro-13C	Glu-13C	Thre-13C	Asp-13C	Cys2-13C	His-13C	Lys-13C	Arg-13C	Val-13C	LCA-d5	CA-d5	TDCA-d4	TCA-d4
Ace	Prop	But	Gly	Ala	Ser	Phe	Cr	Leu	Met	Tyr	Pro	Glu	Thre	Asp	Cys2	His	Orn	Arg	Abu	LCA	CDCA	TDCA	TCA
Glyceric	2HBut	2MeBut				Trp	Ile				DMG		Hyp			3MH	Lys		Val		DCA		GUDCA
L-Lact		iValer											GABA			ADMA					3OCA
		Valer											5Ava								CA
		iCap											Asn								GCDCA
		Cap											Cit								GDCA
		iBut											Gln								GCA
													CYE
