## Supplementary material for "Prospective Fecal Microbiomics Biomarkers for Chronic Wasting Disease": S8-CWD-biomarkers-taxa-pairs.tsv

Taxonomic classification: Kingdom
Number of significant different ratios: 1
Ratio	T_test p	T_test FDR	fold-change	Mean_neg	Mean_pos	SEM_neg	SEM_pos	Rank_sum p	Rank_sum FDR
Archaea:Bacteria	0.0021	0.0043	1.8	0.023	0.013	0.0032	0.0019	0.0014	0.0031
Taxonomic classification: Phylum
Number of significant different ratios: 4
Ratio	T_test p	T_test FDR	fold-change	Mean_neg	Mean_pos	SEM_neg	SEM_pos	Rank_sum p	Rank_sum FDR
Actinobacteria:Proteobacteria	0.012	0.079	2.4	32	13	6.7	4.3	0.0051	0.044
Firmicutes:Proteobacteria	0.0051	0.063	2.6	1.4e+02	55	29	18	0.029	1
Euryarchaeota:Bacteroidetes	0.0092	0.079	2.6	1.1	0.44	0.28	0.14	0.007	0.044
Euryarchaeota:Proteobacteria	0.0011	0.028	3.9	7.8	2	2	0.78	0.0052	0.044
Taxonomic classification: Class
Number of significant different ratios: 9
Ratio	T_test p	T_test FDR	fold-change	Mean_neg	Mean_pos	SEM_neg	SEM_pos	Rank_sum p	Rank_sum FDR
Clostridia:Bacteroidia	0.013	0.1	2.0	15	7.5	2.7	1.9	0.0011	0.056
Clostridia:Gammaproteobacteria	0.0057	0.079	4.5	3.1e+02	69	1.1e+02	37	0.022	1
Coriobacteriia:Bacilli	0.012	0.1	2.8	1.6	0.57	0.54	0.19	0.0089	1
Coriobacteriia:Spirochaetia	0.015	0.1	3.0	10	3.4	4.3	1	0.018	1
Coriobacteriia:Actinobacteria	0.0073	0.079	3.2	2.4	0.75	0.72	0.3	0.016	1
Coriobacteriia:Bacteroidia	0.0068	0.079	2.6	2.9	1.1	0.66	0.36	0.0052	1
Coriobacteriia:Gammaproteobacteria	0.0024	0.079	5.8	59	10	23	5.8	0.0067	1
Methanobacteria:Actinobacteria	0.017	0.1	2.8	1.4	0.49	0.41	0.19	0.035	1
Methanobacteria:Gammaproteobacteria	0.0052	0.079	5.1	34	6.6	14	3.8	0.013	1
Taxonomic classification: Order
Number of significant different ratios: 15
Ratio	T_test p	T_test FDR	fold-change	Mean_neg	Mean_pos	SEM_neg	SEM_pos	Rank_sum p	Rank_sum FDR
Coriobacteriales:Enterobacterales	0.0082	0.079	5.5	56	10	26	6.6	0.011	0.089
Coriobacteriales:Pseudomonadales	0.00011	0.0087	8.1	2.3e+02	28	44	17	7.4e-05	0.0069
Coriobacteriales:Micrococcales	0.012	0.079	4.1	3	0.72	1.2	0.39	0.024	1
Coriobacteriales:Bacteroidales	0.014	0.079	2.8	1	0.36	0.29	0.14	0.0063	0.071
Coriobacteriales:Bacillales	0.0014	0.031	4.2	4.1	0.97	1.2	0.41	0.0016	0.028
Lactobacillales:Pseudomonadales	0.0099	0.079	4.4	2.1e+02	47	74	29	0.014	0.1
Erysipelotrichales:Pseudomonadales	0.0048	0.071	4.6	2e+02	43	42	27	0.069	1
Verrucomicrobiales:Pseudomonadales	0.012	0.079	4.5	85	19	28	13	0.051	1
Clostridiales:Enterobacterales	0.012	0.079	4.0	8.4e+02	2.1e+02	3.4e+02	1.1e+02	0.0053	0.071
Clostridiales:Pseudomonadales	0.00043	0.012	5.8	3.4e+03	5.8e+02	4.7e+02	3.3e+02	0.00056	0.017
Clostridiales:Bacteroidales	0.012	0.079	2.0	15	7.4	2.7	1.9	0.0012	0.028
Clostridiales:Bacillales	0.008	0.079	3.0	60	20	15	8.1	0.012	0.089
Methanobacteriales:Enterobacterales	0.01	0.079	4.6	94	20	39	12	0.01	0.089
Methanobacteriales:Pseudomonadales	0.0002	0.0087	6.7	3.8e+02	57	70	32	0.0002	0.0087
Methanobacteriales:Bacillales	0.0039	0.071	3.5	6.8	1.9	2.2	0.71	0.0047	0.071
Taxonomic classification: Family
Number of significant different ratios: 12
Ratio	T_test p	T_test FDR	fold-change	Mean_neg	Mean_pos	SEM_neg	SEM_pos	Rank_sum p	Rank_sum FDR
Atopobiaceae:Bifidobacteriaceae	0.0089	0.071	3.8	19	5	8.5	2	0.0045	0.056
Atopobiaceae:Moraxellaceae	3.4e-05	0.0031	8.8	1.5e+02	17	29	9.8	8.6e-06	0.00076
Atopobiaceae:Spirochaetaceae	0.011	0.079	3.7	2.3	0.63	1.1	0.22	0.012	1
Atopobiaceae:Micrococcaceae	0.0091	0.071	5.0	2.8	0.56	1.3	0.33	0.016	1
Atopobiaceae:Carnobacteriaceae	0.0058	0.071	5.1	71	14	28	8.3	0.00076	0.017
Enterococcaceae:Moraxellaceae	0.0003	0.0087	8.4	61	7.3	27	3.9	0.00065	0.017
Enterococcaceae:Micrococcaceae	0.0034	0.05	4.7	1.1	0.24	0.54	0.098	0.0015	0.022
Enterococcaceae:Carnobacteriaceae	0.0016	0.028	4.8	29	6	11	2.6	0.0011	0.02
Lachnospiraceae:Moraxellaceae	0.0011	0.025	5.6	2e+02	36	39	21	0.0087	0.1
Peptostreptococcaceae:Moraxellaceae	0.0072	0.071	4.2	1.9e+02	44	48	26	0.054	1
Erysipelotrichaceae:Moraxellaceae	0.0062	0.071	4.4	2e+02	45	42	28	0.079	1
Methanobacteriaceae:Moraxellaceae	0.00023	0.0087	6.3	3.8e+02	60	70	33	0.0002	0.0087
Taxonomic classification: Genus
Number of significant different ratios: 14
Ratio	T_test p	T_test FDR	fold-change	Mean_neg	Mean_pos	SEM_neg	SEM_pos	Rank_sum p	Rank_sum FDR
Olsenella:Escherichia	0.0026	0.028	7.0	24	3.5	12	2.2	0.0013	0.012
Olsenella:Acinetobacter	2.8e-05	0.0015	9.5	93	9.8	21	5.7	4e-06	0.00021
Olsenella:Arthrobacter	0.0057	0.031	5.8	1.9	0.33	0.92	0.2	0.0068	0.044
Olsenella:Carnobacterium	0.0058	0.031	4.9	49	10	20	5.6	0.00066	0.0087
Enterococcus:Escherichia	0.0036	0.031	6.1	16	2.6	6.8	1.7	0.0072	0.044
Enterococcus:Acinetobacter	0.00033	0.0061	8.3	61	7.4	27	4	0.00067	0.0087
Enterococcus:Arthrobacter	0.0027	0.028	5.0	1.2	0.25	0.6	0.1	0.0013	0.012
Enterococcus:Carnobacterium	0.0046	0.031	4.3	32	7.6	13	3.4	0.0051	0.039
Streptococcus:Acinetobacter	0.026	0.1	4.7	25	5.2	9.5	4.3	0.17	1
Romboutsia:Acinetobacter	0.011	0.05	4.0	88	22	24	13	0.081	1
Turicibacter:Acinetobacter	0.0053	0.031	4.9	1.4e+02	28	36	18	0.031	1
Methanobrevibacter:Escherichia	0.0099	0.05	4.6	93	20	39	12	0.0084	0.044
Methanobrevibacter:Acinetobacter	0.00025	0.0061	6.3	3.6e+02	57	65	32	0.00019	0.0049
Methanobrevibacter:Arthrobacter	0.025	0.1	3.8	7.2	1.9	3.3	1.1	0.042	1
Taxonomic classification: Species
Number of significant different ratios: 11
Ratio	T_test p	T_test FDR	fold-change	Mean_neg	Mean_pos	SEM_neg	SEM_pos	Rank_sum p	Rank_sum FDR
Methanobrevibacter millerae:Arthrobacter sp. YIM 100118	0.026	0.1	2.7	67	24	20	10	0.042	1
Methanobrevibacter millerae:Carnobacterium sp. 17-4	0.02	0.089	3.0	1.2e+02	39	37	18	0.0014	0.0098
Methanobrevibacter millerae:Escherichia coli	0.0053	0.031	5.1	48	9.4	19	5.4	0.0048	0.028
Methanobrevibacter millerae:Acinetobacter lwoffii	0.00042	0.0061	5.0	1.8e+02	37	35	18	0.00017	0.0061
Enterococcus faecium:Arthrobacter sp. YIM 100118	0.0055	0.031	4.8	11	2.3	4.3	1.2	0.011	0.056
Enterococcus faecium:Carnobacterium sp. 17-4	0.0013	0.011	5.2	19	3.7	7	1.7	0.0006	0.0069
Enterococcus faecium:Escherichia coli	0.00039	0.0061	8.8	7.8	0.88	3.3	0.53	0.00064	0.0069
Enterococcus faecium:Acinetobacter lwoffii	0.00052	0.0061	8.7	30	3.4	12	2.2	0.0012	0.0098
Enterococcus mundtii:Carnobacterium sp. 17-4	0.029	0.1	2.1	2.2	1.1	0.68	0.22	0.067	1
Enterococcus mundtii:Acinetobacter lwoffii	0.031	0.1	3.4	3.4	0.99	1.5	0.55	0.052	1
Turicibacter sp. H121:Acinetobacter lwoffii	0.022	0.089	3.4	74	22	19	13	0.081	1
